# Bhlhe40 Governs T Cell Effector Differentiation with Distinct Requirements in CD4 and CD8 T Cells for Anti-PD-1 and Anti-CTLA-4 Efficacy

**DOI:** 10.1101/2025.10.10.681497

**Authors:** Akata Saha, Tomoyuki Minowa, Alexander S. Shavkunov, Avery J. Salmon, Sunita Keshari, Suresh Satpati, Nicholas N. Jarjour, Abhinav K. Jain, Kunal Rai, Kristen E. Pauken, Kenneth H. Hu, Brian T. Edelson, Ken Chen, Matthew M. Gubin

**Affiliations:** Department of Immunology, The University of Texas MD Anderson Cancer Center, Houston, TX, USA; Department of Genomic Medicine, The University of Texas MD Anderson Cancer Center, Houston, TX, USA; Department of Pathology and Immunology, Washington University School of Medicine, St. Louis, MO, USA; Department of Epigenetics and Molecular Carcinogenesis, The University of Texas MD Anderson Cancer Center, Houston, TX, USA; James P. Allison Institute, The University of Texas MD Anderson Cancer Center, Houston, TX, USA; Department of Bioinformatics and Computational Biology, The University of Texas MD Anderson Cancer Center, Houston, TX, USA

## Abstract

The transcriptional programs enabling T cells to mediate anti-tumor immunity remain incompletely defined. Here, we identify Bhlhe40 as a key transcriptional regulator that coordinates both CD4 and CD8 T cell effector programs, revealing divergent cell-specific requirements during anti-PD-1 versus anti-CTLA-4 immune checkpoint therapy (ICT). Using conditional knockout mice, we show that anti-PD-1 efficacy depends on CD8 T cell-intrinsic Bhlhe40, whereas anti-CTLA-4 remains effective through Bhlhe40-dependent CD4 T cell Th1 programs that buffer impaired effector function in Bhlhe40-deficient CD8 T cells. Mechanistically, loss of Bhlhe40 reduces IFN-γ production and skews CD8 T cells toward TCF-1-expressing progenitor exhausted/stem-like states at the expense of effector differentiation, impairing glycolytic fitness under both therapies and mitochondrial function during anti-PD-1 treatment, thereby revealing a Bhlhe40-dependent coupling between effector differentiation, cytokine production, and metabolic fitness that is particularly critical for anti-PD-1 efficacy. CD8 T cell-intrinsic Bhlhe40 also promotes critical ICT-induced remodeling from M2-like CX3CR1 macrophages to inflammatory iNOS macrophages. Analysis of human cancer datasets supported our preclinical observations, revealing that *BHLHE40* is enriched in tumor-reactive and activated/exhausted CD8 T cells, where its expression is inversely correlated with *TCF7* (TCF-1) and positively associated with *TOX, GZMB,* and *IFNG*. Moreover, persistent CD8 T cell clones from basal cell carcinoma responders exhibited significantly higher *BHLHE40* expression at pre-treatment than those from non-responders to PD-1 blockade. Together, these findings establish Bhlhe40 not only as a transcriptional coordinator of T cell effector programs, but also as a therapy-specific, subset-dependent determinant that differentially governs CD4 and CD8 T cell contributions to anti-PD-1 and anti-CTLA-4 efficacy.
