## Supplementary material for "Bhlhe40 Governs T Cell Effector Differentiation with Distinct Requirements in CD4 and CD8 T Cells for Anti-PD-1 and Anti-CTLA-4 Efficacy": HASHTAG INFORMATION

### Sheet: Hashtag_details
scRNA Experiement #1
	CD4Cre+ Bhlhe40 f/f (BΔT)		Bhlhe40 f/f (Bf/f)		CD8Cre+ Bhlhe40 f/f (BΔCD8)
Control mAb	H2		H1+ C0120+ C0014		No Hashtag
anti-PD-1	H2		H1+ C0120+ C0014		No Hashtag
anti-CTLA-4	H2		H1+ C0120+ C0014		No Hashtag
scRNA Experiement #2			Bhlhe40 f/f (Bf/f)		CD8Cre+ Bhlhe40 f/f (BΔCD8)
Control mAb			H1		H2
anti-PD-1			H1		H2
anti-CTLA-4			H1		H2
Hastag Information
H1	Total Seq™-C0301 anti-mouse Hashtag 1 Antibody, Cat# 155861
H2	Total Seq™-C0302 anti-mouse Hashtag 2 Antibody, Cat# 155863
C0120	TotalSeq™-C0120 anti-mouse TCR β chain Antibody Cat# 109259
C0014	TotalSeq™-C0014 anti-mouse/human CD11b Antibody Cat# 101275
