## SUPPLEMENTAL TABLE3 for "Bhlhe40 Governs T Cell Effector Differentiation with Distinct Requirements in CD4 and CD8 T Cells for Anti-PD-1 and Anti-CTLA-4 Efficacy"

### Sheet: Miller_mouse
Progenitor Exh.	Effector-like	Terminally Exh.	Proliferating
2310001H17Rik	1810058I24Rik	2900026A02Rik	0610010K14Rik
Arap2	Abracl	Abi3	1500009L16Rik
Asap1	Acp5	Adam19	1700097N02Rik
Cd28	Actb	Akna	1810037I17Rik
Cd9	Adgre5	Apobec3	2010107E04Rik
Crtam	Ahnak	Arhgap9	2610318N02Rik
Ctla2a	AI467606	Arl6ip1	2700029M09Rik
Cxcl10	Anxa2	Armc7	2700094K13Rik
Eef1a1	Anxa6	AW112010	4930427A07Rik
Eef1b2	Apbb1ip	Bcl2a1b	4930579G24Rik
Eef1g	Arhgdib	Cbx4	Abracl
Ehd3	Arl4c	Ccl3	Acsl5
Emb	Arl6ip5	Ccl4	Actb
Evl	Arpc2	Ccl5	Actg1
Fosb	Arpc5	Cd160	Actn4
Gm10020	Atp1b3	Cd164	Actr3
Gm10073	Atp2b1	Cd27	Aes
Gm10126	Atp5h	Cd3e	Agfg2
Gm10263	Bhlhe40	Cd3g	AI662270
Gm17430	Bin2	Cd7	Alyref
Gm2000	Calm1	Cd82	Anapc11
Gm8730	Capn2	Cd8a	Anapc13
Gm9493	Ccl5	Cst7	Anapc15
Gnb2l1	Ccnd3	Cxcr6	Anapc5
Gpr183	Cd247	Dapk2	Anp32b
Hif1a	Cd48	Dtx1	Anp32e
Hspe1	Cd8b1	Dusp2	Anxa2
Icos	Cdc42	Efhd2	Anxa5
Id3	Cdkn2d	Eif4a2	Anxa6
Ifit3	Cmpk1	Fam189b	Ap2s1
Il7r	Crip1	Fasl	Apitd1
Itgb1	Ctsd	Foxn3	Arhgdia
Jun	Cx3cr1	Fyn	Arhgdib
Kcnn4	Cyba	Gimap1	Arl6ip1
Limd2	Cyth4	Gimap6	Arpc4
Ltb	Dnajc15	Gimap7	Arpc5
Ly6a	Dusp5	Glrx	Arsb
Ly6e	Emp3	Gm12216	Asf1b
Mif	Fam107b	Gng2	Atp1a1
Mrpl23	Fam65b	Gramd1a	Atp5b
Ms4a4c	Flna	Gzma	Atp5c1
mt-Atp6	Fxyd5	Gzmb	Atp5f1
mt-Co1	Glipr2	Gzmk	Atp5g3
mt-Co2	Glud1	H2-Q4	Atp5h
mt-Co3	Gmfg	Hcst	Atp5j
mt-Cytb	Gna15	Hspa5	Atp5j2
mt-Nd1	H2-D1	Id2	Atp5k
mt-Nd2	H2-Q7	Ifi47	Atp5o
mt-Nd3	H2afz	Ifit3	Atpif1
mt-Nd4	H3f3a	Il21r	Aurka
mt-Nd5	Hsd11b1	Isg15	Aurkb
Naca	Ier2	Itk	Bak1
Nek7	Ier5	Itpkb	Banf1
Npm1	Ifngr1	Lag3	BC021614
Nrp1	Il17ra	Lax1	Birc5
Pou2f2	Il18r1	Lrrk1	Blmh
Ptpn6	Itgb2	Mbnl1	Bsg
Rilpl2	Itgb7	Mxd4	Bub1b
Rnf213	Kcnab2	Nr4a2	Bub3
Rpl10-ps3	Kcnn4	Pdcd1	Bzw1
Rpl10a	Klf2	Pfdn5	Calm1
Rpl11	Klf3	Pla2g16	Calm2
Rpl12	Klrc1	Plac8	Calm3
Rpl13	Klrd1	Prdx5	Calr
Rpl13-ps3	Klrk1	Prkch	Canx
Rpl14	Krtcap2	Psmb10	Capg
Rpl15	Lamb3	Psmb8	Capza2
Rpl17	Laptm5	Psme1	Capzb
Rpl18	Lfng	Ptger4	Carhsp1
Rpl18a	Lgals1	Ptpn18	Cbfb
Rpl21	Lgals3	Ptpn22	Cbx1
Rpl22	Lrrc58	Rgs1	Cbx3
Rpl22l1	Lrrfip1	Rgs2	Cbx5
Rpl23	Lsp1	Rgs3	Ccdc34
Rpl23a	Ly6c2	Rtp4	Ccna2
Rpl23a-ps3	Ms4a4b	Runx3	Ccnb1
Rpl24	Myl6	Serpina3g	Ccnb2
Rpl26	Myo1f	Serpinb6b	Ccne1
Rpl27a	Myo1g	Sh2d2a	Cd47
Rpl28	Neat1	Shisa5	Cd48
Rpl29	Nfkbia	Sipa1	Cdc20
Rpl3	Nkg7	Slc3a2	Cdc25b
Rpl30	Nptn	Stat1	Cdc42
Rpl31	Nt5c	Stk17b	Cdc45
Rpl32	Ostf1	Tap2	Cdca2
Rpl34	Pim1	Tapbp	Cdca3
Rpl35	Ppp1r12a	Tapbpl	Cdca4
Rpl35a	Prex1	Tnfrsf1b	Cdca5
Rpl36	Prkcq	Tox	Cdca8
Rpl36a	Prr13	Ucp2	Cdk1
Rpl37	Psap	Vmp1	Cdk2
Rpl37a	Pycard	Zbp1	Cdk4
Rpl39	Racgap1		Cdkn2c
Rpl4	Rap1b		Cdkn2d
Rpl41	Rasa3		Cdkn3
Rpl5	Rasgrp2		Cenpa
Rpl6	Reep5		Cenpe
Rpl6l	Rhoa		Cenpf
Rpl7a	Rora		Cenpl
Rpl8	S100a10		Cenpm
Rpl9	S100a11		Cenpw
Rpl9-ps6	S100a13		Cep55
Rplp0	S100a4		Cfl1
Rplp1	S100a6		Chaf1a
Rplp2	S1pr4		Chaf1b
Rps10	Selplg		Cisd1
Rps11	Sept11		Cisd3
Rps12-ps3	Sgk1		Cit
Rps14	Sh3bgrl3		Ckap2
Rps15	Snx5		Ckap2l
Rps15a	Spn		Cks1b
Rps16	Stk24		Cks2
Rps17	Tagln2		Clic1
Rps18	Thy1		Clspn
Rps18-ps3	Tm6sf1		Cmc2
Rps19	Tmem50a		Cmpk1
Rps2	Tnfaip8l2		Cmtm7
Rps20	Tprgl		Commd1
Rps21	Tsc22d3		Commd3
Rps23	Tspo		Coro1a
Rps24	Tuba1a		Coro1c
Rps25	Txk		Cotl1
Rps26	Txndc5		Cox20
Rps26-ps1	Vim		Cox5a
Rps27	Xrn2		Cox5b
Rps27a	Ywhaq		Cox6b1
Rps27rt	Zeb2		Cox7a2
Rps28	Zyx		Crip1
Rps29			Csnk2b
Rps3			Csrp1
Rps3a1			Cst3
Rps4x			Ctbp1
Rps5			Cyba
Rps6			Cycs
Rps7			Dap
Rps8			Dazap1
Rps9			Dbf4
Rpsa			Dbi
Slamf6			Dck
Socs3			Dctpp1
Tcf7			Ddx39
Tmsb10			Ddx39b
Tnfsf8			Dek
Traf1			Depdc1a
Usp18			Dera
Wdr89			Dhfr
Xcl1			Diaph3
Xist			Dlgap5
Zfos1			Dnajc9
Zfp36l1			Dnmt1
			Dpcd
			Dpy30
			Dtl
			Dtymk
			Dut
			Dynll1
			E2f1
			E2f2
			Ebp
			Eif1ax
			Eif2s1
			Eif3l
			Eif4a1
			Eif4h
			Eif5a
			Emp3
			Eno1
			Erh
			Eri1
			Esco2
			Esyt1
			Etfa
			Etfb
			Ewsr1
			Exosc8
			Ezh2
			Ezr
			Fabp5
			Fam96a
			Fbxo5
			Fen1
			Fignl1
			Fkbp2
			Flna
			Fundc2
			Fxn
			Fzr1
			G3bp1
			Gapdh
			Gars
			Gdi2
			Gins2
			Glipr2
			Gltp
			Gm17087
			Gmfg
			Gmnn
			Gnai2
			Gnas
			Gnb2
			Gtf2f1
			H2afv
			H2afx
			H2afz
			H3f3a
			Hat1
			Haus4
			Haus8
			Hdac1
			Hdgf
			Hells
			Hexb
			Hint1
			Hist1h1b
			Hist1h1e
			Hist1h2ae
			Hist1h2ap
			Hist1h4i
			Hjurp
			Hmgb1
			Hmgb2
			Hmgb3
			Hmgn2
			Hmgn5
			Hmmr
			Hn1
			Hnrnpa1
			Hnrnpa2b1
			Hnrnpa3
			Hnrnpab
			Hnrnpc
			Hnrnpf
			Hnrnpk
			Hnrnpu
			Hp1bp3
			Hprt
			Hsd11b1
			Hsp90aa1
			Hsp90b1
			Hspa8
			Idh3a
			Idh3g
			Ifi27l2a
			Ifi30
			Ilk
			Impa2
			Impdh2
			Incenp
			Itgb1
			Itgb7
			Kif11
			Kif20a
			Kif20b
			Kif22
			Kif23
			Kifc1
			Knstrn
			Krtcap2
			l7Rn6
			Lage3
			Lbr
			Lcp1
			Ldha
			Lgals1
			Lgals3
			Lig1
			Lmnb1
			Lockd
			Lrrc58
			Lsm2
			Lsm3
			Lsm4
			Lsm5
			Lsm6
			Lsp1
			Mad2l1
			Magoh
			Magt1
			Manf
			Mapre1
			Maz
			Mcm2
			Mcm3
			Mcm4
			Mcm5
			Mcm6
			Mcm7
			Mdh1
			Mdh2
			Melk
			Mif
			Mif4gd
			Minos1
			Mis18a
			Mki67
			Mrpl18
			Mrpl20
			Mrpl33
			Mrpl42
			Mrpl51
			Mrps18c
			Msrb1
			Mt1
			Mtch1
			Mthfd2
			Mtpn
			Mxd3
			Myl12a
			Myo1g
			Nans
			Nap1l1
			Nasp
			Ncapd2
			Ncapd3
			Ncapg
			Ncaph
			Ncaph2
			Ndc80
			Nde1
			Ndufa11
			Ndufa4
			Ndufab1
			Ndufb11
			Ndufb6
			Ndufb7
			Ndufb8
			Ndufc1
			Ndufc2
			Ndufs5
			Ndufs8
			Ndufv2
			Neil3
			Nfyb
			Ngfrap1
			Nme1
			Nono
			Nop58
			Npm3
			Nrm
			Nsmce1
			Nsmce2
			Nt5c3b
			Nubp1
			Nucks1
			Nudc
			Nudt21
			Nuf2
			Nup62
			Nusap1
			Nxt1
			Oaz1
			Orc6
			Pa2g4
			Paics
			Pbdc1
			Pbk
			Pcbd2
			Pcbp1
			Pcna
			Pdap1
			Pdia3
			Pdia6
			Pdlim1
			Pfdn6
			Pfn1
			Phf11b
			Phf5a
			Phgdh
			Pih1d1
			Pkm
			Pkmyt1
			Plk1
			Plp2
			Pmf1
			Pmm1
			Pold1
			Pole4
			Pomp
			Ppia
			Ppib
			Ppih
			Ppil1
			Ppp1ca
			Ppp1cc
			Ppp2r4
			Prc1
			Prdx1
			Prdx2
			Prdx4
			Prelid1
			Prim1
			Psap
			Psat1
			Psma1
			Psma2
			Psma4
			Psma6
			Psmb2
			Psmb3
			Psmb4
			Psmb5
			Psmb6
			Psmb7
			Psmb9
			Psmc3
			Psmc4
			Psmd13
			Psmd14
			Psmd8
			Psme2
			Ptbp1
			Ptma
			Pycard
			Rac1
			Racgap1
			Rad21
			Rad51
			Rad51ap1
			Raly
			Ran
			Ranbp1
			Rangap1
			Rap1a
			Rasgrp2
			Rbbp4
			Rbbp7
			Rbm3
			Rbm8a
			Rbmxl1
			Rbx1
			Rcc1
			Rdm1
			Reep4
			Reep5
			Rfc1
			Rfc2
			Rfc3
			Rfc4
			Rfc5
			Rhoa
			Ripk3
			Rnaseh2b
			Rnf26
			Rom1
			Rpa1
			Rpa3
			Rps27l
			Rrm1
			Rrm2
			Rtn3
			S100a10
			S100a11
			S100a13
			S100a4
			S100a6
			Sae1
			Sdf2l1
			Sdhb
			Sdhd
			Sec11c
			Sephs1
			Sept7
			Serinc3
			Serp2
			Set
			Sf3b6
			Sgol1
			Sh3bgrl3
			Shcbp1
			Shfm1
			Siva1
			Ska1
			Ska2
			Slbp
			Slc25a5
			Slc29a1
			Slmo2
			Smc1a
			Smc2
			Smc3
			Smc4
			Smc6
			Smdt1
			Sms
			Snrpa
			Snrpa1
			Snrpb
			Snrpc
			Snrpd1
			Snrpe
			Snrpf
			Snx3
			Spc24
			Spc25
			Spcs1
			Srsf1
			Srsf2
			Srsf3
			Srsf7
			Ssr2
			Ssrp1
			Sub1
			Sumo2
			Sumo3
			Syncrip
			Tacc3
			Taf10
			Taf12
			Tagln2
			Taldo1
			Tceb2
			Tcf19
			Tex30
			Thoc7
			Tipin
			Tk1
			Tkt
			Tmem14c
			Tmem256
			Tmpo
			Tmsb4x
			Top2a
			Tpi1
			Tpm3
			Tpm4
			Tpx2
			Tspo
			Tuba1a
			Tuba1b
			Tuba1c
			Tubb4b
			Tubb5
			Tubg1
			Txn1
			Tyms
			U2af1
			Uba2
			Ube2a
			Ube2c
			Ube2d2a
			Ube2i
			Ube2l3
			Ube2n
			Ube2s
			Ube2t
			Ubl4a
			Uchl3
			Uchl5
			Uhrf1
			Usp1
			Vdac1
			Vdac3
			Vim
			Vps36
			Wbp5
			Wdr1
			Wdr76
			Xist
			Ybx1
			Ywhab
			Ywhae
			Ywhah
			Ywhaq
			Zdhhc2
