## SUPPLEMENTAL TABLE4 for "Bhlhe40 Governs T Cell Effector Differentiation with Distinct Requirements in CD4 and CD8 T Cells for Anti-PD-1 and Anti-CTLA-4 Efficacy"

### Sheet: Chu2023_CD8
cluster	gene
CD8_c0_t-Teff	LMNA
CD8_c0_t-Teff	ZFP36
CD8_c0_t-Teff	RGCC
CD8_c0_t-Teff	CXCR4
CD8_c0_t-Teff	DUSP2
CD8_c0_t-Teff	ZFP36L2
CD8_c0_t-Teff	JUND
CD8_c0_t-Teff	XCL1
CD8_c0_t-Teff	GZMK
CD8_c0_t-Teff	FTH1
CD8_c0_t-Teff	GPR183
CD8_c0_t-Teff	PIK3R1
CD8_c0_t-Teff	NR4A2
CD8_c0_t-Teff	JUNB
CD8_c0_t-Teff	MYADM
CD8_c0_t-Teff	XCL2
CD8_c0_t-Teff	FOS
CD8_c0_t-Teff	YPEL5
CD8_c0_t-Teff	FOSB
CD8_c0_t-Teff	VIM
CD8_c0_t-Teff	TNFAIP3
CD8_c0_t-Teff	BTG1
CD8_c0_t-Teff	CD69
CD8_c0_t-Teff	TUBA4A
CD8_c0_t-Teff	CMC1
CD8_c0_t-Teff	CREM
CD8_c0_t-Teff	ZNF331
CD8_c0_t-Teff	FAM177A1
CD8_c0_t-Teff	ANXA1
CD8_c0_t-Teff	MCL1
CD8_c0_t-Teff	UBE2S
CD8_c0_t-Teff	METRNL
CD8_c0_t-Teff	KLF6
CD8_c0_t-Teff	BTG2
CD8_c0_t-Teff	REL
CD8_c0_t-Teff	TSC22D3
CD8_c0_t-Teff	SLC2A3
CD8_c0_t-Teff	NR4A3
CD8_c0_t-Teff	IL7R
CD8_c0_t-Teff	DUSP1
CD8_c0_t-Teff	SRGN
CD8_c0_t-Teff	PDE4B
CD8_c0_t-Teff	CSRNP1
CD8_c0_t-Teff	TUBB4B
CD8_c0_t-Teff	CD44
CD8_c0_t-Teff	EIF1
CD8_c0_t-Teff	EZR
CD8_c0_t-Teff	FAM46C
CD8_c0_t-Teff	ATP1B3
CD8_c0_t-Teff	TTC19
CD8_c1_Tex	CXCL13
CD8_c1_Tex	GZMB
CD8_c1_Tex	HAVCR2
CD8_c1_Tex	KRT86
CD8_c1_Tex	CCL3
CD8_c1_Tex	ENTPD1
CD8_c1_Tex	VCAM1
CD8_c1_Tex	LAG3
CD8_c1_Tex	TNFRSF9
CD8_c1_Tex	CTLA4
CD8_c1_Tex	CCL4L1
CD8_c1_Tex	RBPJ
CD8_c1_Tex	TIGIT
CD8_c1_Tex	RGS1
CD8_c1_Tex	TNFRSF18
CD8_c1_Tex	PDCD1
CD8_c1_Tex	IFNG
CD8_c1_Tex	ACP5
CD8_c1_Tex	LAYN
CD8_c1_Tex	CXCR6
CD8_c1_Tex	RGS2
CD8_c1_Tex	GNLY
CD8_c1_Tex	PHLDA1
CD8_c1_Tex	DUSP4
CD8_c1_Tex	IGKC
CD8_c1_Tex	GAPDH
CD8_c1_Tex	KIR2DL4
CD8_c1_Tex	HLA-DRA
CD8_c1_Tex	HLA-DRB1
CD8_c1_Tex	PRF1
CD8_c1_Tex	CD7
CD8_c1_Tex	SIRPG
CD8_c1_Tex	CD27
CD8_c1_Tex	CTSD
CD8_c1_Tex	GALNT2
CD8_c1_Tex	GEM
CD8_c1_Tex	SNAP47
CD8_c1_Tex	ITGAE
CD8_c1_Tex	PTMS
CD8_c1_Tex	ALOX5AP
CD8_c1_Tex	TIMD4
CD8_c1_Tex	LYST
CD8_c1_Tex	ETV1
CD8_c1_Tex	NKG7
CD8_c1_Tex	BATF
CD8_c1_Tex	CD63
CD8_c1_Tex	CD82
CD8_c1_Tex	ZBED2
CD8_c1_Tex	PKM
CD8_c1_Tex	FKBP1A
CD8_c2_Teff	FGFBP2
CD8_c2_Teff	GNLY
CD8_c2_Teff	GZMH
CD8_c2_Teff	CX3CR1
CD8_c2_Teff	S1PR5
CD8_c2_Teff	SPON2
CD8_c2_Teff	FCGR3A
CD8_c2_Teff	PLEK
CD8_c2_Teff	ADGRG1
CD8_c2_Teff	FCRL6
CD8_c2_Teff	PLAC8
CD8_c2_Teff	EFHD2
CD8_c2_Teff	KLRD1
CD8_c2_Teff	HOPX
CD8_c2_Teff	ITGB1
CD8_c2_Teff	KLRG1
CD8_c2_Teff	NKG7
CD8_c2_Teff	FGR
CD8_c2_Teff	S100A4
CD8_c2_Teff	ZEB2
CD8_c2_Teff	MYO1F
CD8_c2_Teff	C12orf75
CD8_c2_Teff	ASCL2
CD8_c2_Teff	TBX21
CD8_c2_Teff	DSTN
CD8_c2_Teff	TGFBR3
CD8_c2_Teff	PRF1
CD8_c2_Teff	LGALS1
CD8_c2_Teff	BIN2
CD8_c2_Teff	EMP3
CD8_c2_Teff	CD300A
CD8_c2_Teff	TTC16
CD8_c2_Teff	KLF3
CD8_c2_Teff	TTC38
CD8_c2_Teff	MATK
CD8_c2_Teff	ADRB2
CD8_c2_Teff	CD320
CD8_c2_Teff	PXN
CD8_c2_Teff	C1orf21
CD8_c2_Teff	FLNA
CD8_c2_Teff	TPST2
CD8_c2_Teff	ITGB2
CD8_c2_Teff	RORA
CD8_c2_Teff	LAIR2
CD8_c2_Teff	PATL2
CD8_c2_Teff	SAMD3
CD8_c2_Teff	SH3BP5
CD8_c2_Teff	MYO1G
CD8_c2_Teff	S1PR1
CD8_c2_Teff	RIPOR2
CD8_c3_Tn	LTB
CD8_c3_Tn	SELL
CD8_c3_Tn	LEF1
CD8_c3_Tn	NOSIP
CD8_c3_Tn	EIF3E
CD8_c3_Tn	CCR7
CD8_c3_Tn	EEF1B2
CD8_c3_Tn	MAL
CD8_c3_Tn	GLTSCR2
CD8_c3_Tn	AIF1
CD8_c3_Tn	GNB2L1
CD8_c3_Tn	S100B
CD8_c3_Tn	C6orf48
CD8_c3_Tn	EEF1A1
CD8_c3_Tn	LDHB
CD8_c3_Tn	TCF7
CD8_c3_Tn	TMEM123
CD8_c3_Tn	ACTN1
CD8_c3_Tn	TPT1
CD8_c3_Tn	TRABD2A
CD8_c3_Tn	PASK
CD8_c3_Tn	DONSON
CD8_c3_Tn	FLT3LG
CD8_c3_Tn	TXK
CD8_c3_Tn	IL7R
CD8_c3_Tn	UQCRB
CD8_c3_Tn	LDLRAP1
CD8_c3_Tn	PABPC1
CD8_c3_Tn	UBA52
CD8_c3_Tn	SH3YL1
CD8_c3_Tn	C1orf162
CD8_c3_Tn	EIF3L
CD8_c3_Tn	NACA
CD8_c3_Tn	NPM1
CD8_c3_Tn	KLF2
CD8_c3_Tn	SPINT2
CD8_c3_Tn	NAP1L1
CD8_c3_Tn	MYC
CD8_c3_Tn	SERINC5
CD8_c3_Tn	FOXP1
CD8_c3_Tn	EEF2
CD8_c3_Tn	RASGRP2
CD8_c3_Tn	PFDN5
CD8_c3_Tn	NELL2
CD8_c3_Tn	RGS10
CD8_c3_Tn	RCAN3
CD8_c3_Tn	CD55
CD8_c3_Tn	C1orf228
CD8_c3_Tn	SMDT1
CD8_c3_Tn	EIF3H
CD8_c4_Tstr	HSPA6
CD8_c4_Tstr	HSPA1A
CD8_c4_Tstr	HSPA1B
CD8_c4_Tstr	DNAJB1
CD8_c4_Tstr	HSPH1
CD8_c4_Tstr	HSP90AA1
CD8_c4_Tstr	BAG3
CD8_c4_Tstr	HSPD1
CD8_c4_Tstr	HSPE1
CD8_c4_Tstr	HSPB1
CD8_c4_Tstr	SERPINH1
CD8_c4_Tstr	ZFAND2A
CD8_c4_Tstr	CACYBP
CD8_c4_Tstr	HSP90AB1
CD8_c4_Tstr	FKBP4
CD8_c4_Tstr	HSPA8
CD8_c4_Tstr	DNAJA1
CD8_c4_Tstr	NR4A1
CD8_c4_Tstr	DNAJB4
CD8_c4_Tstr	UBC
CD8_c4_Tstr	PPP1R15A
CD8_c4_Tstr	DNAJA4
CD8_c4_Tstr	TNFSF9
CD8_c4_Tstr	CHORDC1
CD8_c4_Tstr	UBB
CD8_c4_Tstr	DUSP1
CD8_c4_Tstr	JUN
CD8_c4_Tstr	MRPL18
CD8_c4_Tstr	RGS2
CD8_c4_Tstr	IFNG
CD8_c4_Tstr	AHSA1
CD8_c4_Tstr	ATF3
CD8_c4_Tstr	NEU1
CD8_c4_Tstr	ANKRD37
CD8_c4_Tstr	TCP1
CD8_c4_Tstr	TNFSF14
CD8_c4_Tstr	EGR1
CD8_c4_Tstr	DEDD2
CD8_c4_Tstr	SOD1
CD8_c4_Tstr	GADD45B
CD8_c4_Tstr	TNF
CD8_c4_Tstr	RHOB
CD8_c4_Tstr	DNAJB6
CD8_c4_Tstr	FOSB
CD8_c4_Tstr	FOS
CD8_c4_Tstr	DOK2
CD8_c4_Tstr	TSPYL2
CD8_c4_Tstr	IER5
CD8_c4_Tstr	CKS2
CD8_c4_Tstr	STIP1
CD8_c5_Tisg	ISG15
CD8_c5_Tisg	IFI6
CD8_c5_Tisg	MX1
CD8_c5_Tisg	IFI44L
CD8_c5_Tisg	IFIT3
CD8_c5_Tisg	IFIT1
CD8_c5_Tisg	RSAD2
CD8_c5_Tisg	OAS1
CD8_c5_Tisg	IFI27
CD8_c5_Tisg	IFI44
CD8_c5_Tisg	XAF1
CD8_c5_Tisg	MX2
CD8_c5_Tisg	STAT1
CD8_c5_Tisg	OAS3
CD8_c5_Tisg	EPSTI1
CD8_c5_Tisg	SAMD9L
CD8_c5_Tisg	HERC5
CD8_c5_Tisg	EIF2AK2
CD8_c5_Tisg	IFIT2
CD8_c5_Tisg	LY6E
CD8_c5_Tisg	TNFSF10
CD8_c5_Tisg	SAMD9
CD8_c5_Tisg	IRF7
CD8_c5_Tisg	PLSCR1
CD8_c5_Tisg	ISG20
CD8_c5_Tisg	CMPK2
CD8_c5_Tisg	GBP1
CD8_c5_Tisg	NT5C3A
CD8_c5_Tisg	IFI35
CD8_c5_Tisg	IFI16
CD8_c5_Tisg	OASL
CD8_c5_Tisg	OAS2
CD8_c5_Tisg	PARP14
CD8_c5_Tisg	CXCL13
CD8_c5_Tisg	PARP9
CD8_c5_Tisg	TRIM22
CD8_c5_Tisg	TYMP
CD8_c5_Tisg	UBE2L6
CD8_c5_Tisg	LGALS9
CD8_c5_Tisg	EEF1A1P5
CD8_c5_Tisg	BST2
CD8_c5_Tisg	DDX60
CD8_c5_Tisg	HELZ2
CD8_c5_Tisg	SP100
CD8_c5_Tisg	SP110
CD8_c5_Tisg	USP18
CD8_c5_Tisg	LAP3
CD8_c5_Tisg	DDX60L
CD8_c5_Tisg	DDX58
CD8_c5_Tisg	RNF213
CD8_c6_Tcm	DKK3
CD8_c6_Tcm	CLDND1
CD8_c6_Tcm	TRAT1
CD8_c6_Tcm	SARAF
CD8_c6_Tcm	LDHA
CD8_c6_Tcm	ITM2C
CD8_c6_Tcm	DUSP2
CD8_c6_Tcm	MLLT3
CD8_c6_Tcm	ATP6V0C
CD8_c6_Tcm	GGA2
CD8_c6_Tcm	TRMO
CD8_c6_Tcm	GPR183
CD8_c6_Tcm	CST7
CD8_c6_Tcm	OAZ1
CD8_c6_Tcm	CREM
CD8_c6_Tcm	CMC1
CD8_c6_Tcm	CYSTM1
CD8_c6_Tcm	FAM177A1
CD8_c6_Tcm	CCR7
CD8_c6_Tcm	FTH1
CD8_c6_Tcm	GZMK
CD8_c6_Tcm	NAA50
CD8_c6_Tcm	CXCL8
CD8_c6_Tcm	HLA-B
CD8_c6_Tcm	SRGN
CD8_c6_Tcm	HLA-A
CD8_c6_Tcm	CMSS1
CD8_c6_Tcm	EZR
CD8_c6_Tcm	CCR4
CD8_c6_Tcm	CD5
CD8_c6_Tcm	NFATC2
CD8_c6_Tcm	PPP1R14B
CD8_c6_Tcm	FYN
CD8_c6_Tcm	EOMES
CD8_c6_Tcm	AOAH
CD8_c6_Tcm	TGIF1
CD8_c6_Tcm	IL9R
CD8_c6_Tcm	VIM
CD8_c6_Tcm	CD28
CD8_c6_Tcm	CMTM7
CD8_c6_Tcm	EMD
CD8_c6_Tcm	FAM102A
CD8_c6_Tcm	PLP2
CD8_c6_Tcm	ATP5MPL
CD8_c6_Tcm	PPP1R16B
CD8_c6_Tcm	SLC7A5
CD8_c6_Tcm	SLC3A2
CD8_c6_Tcm	COTL1
CD8_c6_Tcm	CD44
CD8_c6_Tcm	TGFB1
CD8_c7_p-Tex	CHI3L2
CD8_c7_p-Tex	FABP5
CD8_c7_p-Tex	PTPRCAP
CD8_c7_p-Tex	ACTG1
CD8_c7_p-Tex	CD27
CD8_c7_p-Tex	CD38
CD8_c7_p-Tex	CAV1
CD8_c7_p-Tex	CNN2
CD8_c7_p-Tex	DENND2D
CD8_c7_p-Tex	PFN1
CD8_c7_p-Tex	HLA-DRA
CD8_c7_p-Tex	UCP2
CD8_c7_p-Tex	HLA-DMA
CD8_c7_p-Tex	LAT
CD8_c7_p-Tex	CD74
CD8_c7_p-Tex	LIMD2
CD8_c7_p-Tex	COTL1
CD8_c7_p-Tex	ACTB
CD8_c7_p-Tex	GZMK
CD8_c7_p-Tex	LIME1
CD8_c7_p-Tex	HLA-DRB5
CD8_c7_p-Tex	FXYD2
CD8_c7_p-Tex	NUCB2
CD8_c7_p-Tex	CORO1A
CD8_c7_p-Tex	PSMB10
CD8_c7_p-Tex	RAC2
CD8_c7_p-Tex	GIMAP4
CD8_c7_p-Tex	FAIM3
CD8_c7_p-Tex	ARPC1B
CD8_c7_p-Tex	SH2D1A
CD8_c7_p-Tex	GIMAP5
CD8_c7_p-Tex	PPP1CA
CD8_c7_p-Tex	PPP1R18
CD8_c7_p-Tex	CADM1
CD8_c7_p-Tex	MYL6B
CD8_c7_p-Tex	SASH3
CD8_c7_p-Tex	CLIC1
CD8_c7_p-Tex	RNASEK
CD8_c7_p-Tex	ZYX
CD8_c7_p-Tex	NME1-NME2
CD8_c7_p-Tex	PYCARD
CD8_c7_p-Tex	WDR1
CD8_c7_p-Tex	GABARAP
CD8_c7_p-Tex	IDH2
CD8_c7_p-Tex	ARF5
CD8_c7_p-Tex	MIR4435-1HG
CD8_c7_p-Tex	POLD4
CD8_c7_p-Tex	C12orf75
CD8_c7_p-Tex	PLEK
CD8_c7_p-Tex	FKBP1A
CD8_c8_Teff_KLRG1	LGR6
CD8_c8_Teff_KLRG1	FGFBP2
CD8_c8_Teff_KLRG1	PLEK
CD8_c8_Teff_KLRG1	CX3CR1
CD8_c8_Teff_KLRG1	S1PR5
CD8_c8_Teff_KLRG1	SPON2
CD8_c8_Teff_KLRG1	ADGRG1
CD8_c8_Teff_KLRG1	FCRL6
CD8_c8_Teff_KLRG1	RIPOR2
CD8_c8_Teff_KLRG1	PAXX
CD8_c8_Teff_KLRG1	KLRG1
CD8_c8_Teff_KLRG1	FCGR3A
CD8_c8_Teff_KLRG1	FGR
CD8_c8_Teff_KLRG1	SELENOW
CD8_c8_Teff_KLRG1	ATP5MC2
CD8_c8_Teff_KLRG1	KLRF1
CD8_c8_Teff_KLRG1	SLC9A3R1
CD8_c8_Teff_KLRG1	ATP5F1B
CD8_c8_Teff_KLRG1	ATP5PB
CD8_c8_Teff_KLRG1	TBX21
CD8_c8_Teff_KLRG1	PXN
CD8_c8_Teff_KLRG1	TRIR
CD8_c8_Teff_KLRG1	ATP5F1D
CD8_c8_Teff_KLRG1	TTC38
CD8_c8_Teff_KLRG1	TRGV10
CD8_c8_Teff_KLRG1	HIST1H1E
CD8_c8_Teff_KLRG1	PLAC8
CD8_c8_Teff_KLRG1	PTGDR
CD8_c8_Teff_KLRG1	TPST2
CD8_c8_Teff_KLRG1	FYB1
CD8_c8_Teff_KLRG1	MATK
CD8_c8_Teff_KLRG1	RASSF1
CD8_c8_Teff_KLRG1	ATP5MF
CD8_c8_Teff_KLRG1	SYNE1
CD8_c8_Teff_KLRG1	ATP5IF1
CD8_c8_Teff_KLRG1	ELOB
CD8_c8_Teff_KLRG1	ATP5F1A
CD8_c8_Teff_KLRG1	CDC25B
CD8_c8_Teff_KLRG1	ATP5MD
CD8_c8_Teff_KLRG1	ATP5MC3
CD8_c8_Teff_KLRG1	TGFBR3
CD8_c8_Teff_KLRG1	ITGB2
CD8_c8_Teff_KLRG1	REX1BD
CD8_c8_Teff_KLRG1	C1orf21
CD8_c8_Teff_KLRG1	SASH3
CD8_c8_Teff_KLRG1	MYO1G
CD8_c8_Teff_KLRG1	SELENOH
CD8_c8_Teff_KLRG1	APMAP
CD8_c8_Teff_KLRG1	SAMD3
CD8_c8_Teff_KLRG1	PSMB10
CD8_c9_Tsen	KLRC4
CD8_c9_Tsen	PLCG2
CD8_c9_Tsen	IGKC
CD8_c9_Tsen	EEF1A1P5
CD8_c9_Tsen	KLRK1
CD8_c9_Tsen	KLRC4-KLRK1
CD8_c9_Tsen	TMSB4XP8
CD8_c9_Tsen	HSPA1B
CD8_c9_Tsen	HLA-H
CD8_c9_Tsen	C1orf56
CD8_c9_Tsen	NPIPB4
CD8_c9_Tsen	KIAA1551
CD8_c9_Tsen	C6orf62
CD8_c9_Tsen	HSPA1A
CD8_c9_Tsen	H3F3AP4
CD8_c9_Tsen	NKTR
CD8_c9_Tsen	PIP4K2A
CD8_c9_Tsen	NLRC5
CD8_c9_Tsen	NPIPB5
CD8_c9_Tsen	PVRIG
CD8_c9_Tsen	SLAMF7
CD8_c9_Tsen	SMG1P1
CD8_c9_Tsen	NPIPB3
CD8_c9_Tsen	DDX17
CD8_c10_Teff_CD244	CD244
CD8_c10_Teff_CD244	KLRG1
CD8_c10_Teff_CD244	PTPRCAP
CD8_c10_Teff_CD244	EEF1A1P5
CD8_c10_Teff_CD244	PLEK
CD8_c10_Teff_CD244	LIME1
CD8_c10_Teff_CD244	DENND2D
CD8_c10_Teff_CD244	SLC9A3R1
CD8_c10_Teff_CD244	SASH3
CD8_c10_Teff_CD244	CMC1
CD8_c10_Teff_CD244	PSMB10
CD8_c10_Teff_CD244	IFITM1
CD8_c10_Teff_CD244	IGKC
CD8_c10_Teff_CD244	TMSB4XP8
CD8_c10_Teff_CD244	TPST2
CD8_c10_Teff_CD244	PTPN6
CD8_c10_Teff_CD244	NKG7
CD8_c10_Teff_CD244	LAT
CD8_c10_Teff_CD244	ARPC5L
CD8_c10_Teff_CD244	CNN2
CD8_c10_Teff_CD244	FCRL6
CD8_c10_Teff_CD244	ZAP70
CD8_c10_Teff_CD244	FGR
CD8_c10_Teff_CD244	TMEM66
CD8_c10_Teff_CD244	SAMD3
CD8_c10_Teff_CD244	TBC1D10C
CD8_c10_Teff_CD244	MATK
CD8_c10_Teff_CD244	STOM
CD8_c10_Teff_CD244	ITGB2
CD8_c10_Teff_CD244	PPP1R18
CD8_c10_Teff_CD244	CD97
CD8_c10_Teff_CD244	POLD4
CD8_c10_Teff_CD244	LCP2
CD8_c10_Teff_CD244	GIMAP5
CD8_c10_Teff_CD244	EOMES
CD8_c10_Teff_CD244	GZMM
CD8_c10_Teff_CD244	PTGDR
CD8_c10_Teff_CD244	GBP5
CD8_c10_Teff_CD244	HCST
CD8_c10_Teff_CD244	TRAF3IP3
CD8_c10_Teff_CD244	INPP4B
CD8_c10_Teff_CD244	MYO1G
CD8_c10_Teff_CD244	PPP1CA
CD8_c10_Teff_CD244	SLAMF7
CD8_c10_Teff_CD244	TC2N
CD8_c10_Teff_CD244	IL16
CD8_c10_Teff_CD244	RBL2
CD8_c10_Teff_CD244	CORO1A
CD8_c10_Teff_CD244	CISD3
CD8_c10_Teff_CD244	CSK
CD8_c11_Teff_SEMA4A	SEMA4A
CD8_c11_Teff_SEMA4A	LMNA
CD8_c11_Teff_SEMA4A	TMEM66
CD8_c11_Teff_SEMA4A	EEF1A1P5
CD8_c11_Teff_SEMA4A	GZMK
CD8_c11_Teff_SEMA4A	JUND
CD8_c11_Teff_SEMA4A	HLA-H
CD8_c11_Teff_SEMA4A	PTPRCAP
CD8_c11_Teff_SEMA4A	TMSB4XP8
CD8_c11_Teff_SEMA4A	C6orf62
CD8_c11_Teff_SEMA4A	CD97
CD8_c11_Teff_SEMA4A	RGCC
CD8_c11_Teff_SEMA4A	MATR3
CD8_c11_Teff_SEMA4A	SMG1P1
CD8_c11_Teff_SEMA4A	NPIPB4
CD8_c11_Teff_SEMA4A	FOSB
CD8_c11_Teff_SEMA4A	C17orf76-AS1
CD8_c11_Teff_SEMA4A	KLRK1
CD8_c11_Teff_SEMA4A	GIMAP5
CD8_c11_Teff_SEMA4A	NLRC5
CD8_c11_Teff_SEMA4A	H3F3AP4
CD8_c11_Teff_SEMA4A	ITM2A
CD8_c11_Teff_SEMA4A	PVRIG
CD8_c11_Teff_SEMA4A	NPIPB5
CD8_c11_Teff_SEMA4A	NPIPB3
CD8_c11_Teff_SEMA4A	DENND2D
CD8_c11_Teff_SEMA4A	CCR5
CD8_c11_Teff_SEMA4A	FAIM3
CD8_c11_Teff_SEMA4A	SRPR
CD8_c11_Teff_SEMA4A	C1orf63
CD8_c11_Teff_SEMA4A	SLC20A1
CD8_c11_Teff_SEMA4A	CD27
CD8_c11_Teff_SEMA4A	TAPSAR1
CD8_c11_Teff_SEMA4A	TUBB4B
CD8_c11_Teff_SEMA4A	CHI3L2
CD8_c11_Teff_SEMA4A	MYADM
CD8_c11_Teff_SEMA4A	CPNE1
CD8_c11_Teff_SEMA4A	PIP4K2A
CD8_c11_Teff_SEMA4A	FOS
CD8_c11_Teff_SEMA4A	ZNF331
CD8_c11_Teff_SEMA4A	SKIL
CD8_c11_Teff_SEMA4A	TUBA4A
CD8_c11_Teff_SEMA4A	JAK3
CD8_c11_Teff_SEMA4A	ITM2C
CD8_c11_Teff_SEMA4A	EEF1G
CD8_c11_Teff_SEMA4A	DENND1C
CD8_c11_Teff_SEMA4A	INPP4B
CD8_c11_Teff_SEMA4A	JUNB
CD8_c11_Teff_SEMA4A	SRSF6
CD8_c11_Teff_SEMA4A	TOX
CD8_c12_Trm	ITGA1
CD8_c12_Trm	CPNE7
CD8_c12_Trm	TXNIP
CD8_c12_Trm	IL7R
CD8_c12_Trm	H1FX
CD8_c12_Trm	TMEM173
CD8_c12_Trm	ETS1
CD8_c12_Trm	PIK3IP1
CD8_c12_Trm	ERN1
CD8_c12_Trm	BCL11B
CD8_c12_Trm	KLRB1
CD8_c12_Trm	TRBC1
CD8_c12_Trm	PRDM1
CD8_c12_Trm	CDV3
CD8_c12_Trm	JAML
CD8_c12_Trm	GNAI2
CD8_c12_Trm	TRAC
CD8_c12_Trm	DDX17
CD8_c12_Trm	EAPP
CD8_c12_Trm	IGKC
CD8_c12_Trm	BTG1
CD8_c12_Trm	FKBP5
CD8_c12_Trm	GPR171
CD8_c12_Trm	FAM102A
CD8_c12_Trm	MIAT
CD8_c12_Trm	SCML4
CD8_c12_Trm	TSC22D3
CD8_c12_Trm	MGEA5
CD8_c12_Trm	TRBC2
CD8_c12_Trm	RBMS1
CD8_c12_Trm	ANKRD28
CD8_c12_Trm	HNRNPL
CD8_c12_Trm	IKZF1
CD8_c12_Trm	GNAS
CD8_c12_Trm	AIM1
CD8_c12_Trm	CD81
CD8_c12_Trm	FYB
CD8_c12_Trm	MDFIC
CD8_c12_Trm	LAPTM5
CD8_c12_Trm	CXCR4
CD8_c12_Trm	UBL3
CD8_c12_Trm	KLF13
CD8_c12_Trm	PDE7A
CD8_c12_Trm	STT3B
CD8_c12_Trm	KLRD1
CD8_c12_Trm	PIP4K2A
CD8_c12_Trm	MDM4
CD8_c12_Trm	IKZF3
CD8_c12_Trm	TOB1
CD8_c12_Trm	RORA
CD8_c13_Tn_TCF7	NHSL2
CD8_c13_Tn_TCF7	TCF7
CD8_c13_Tn_TCF7	NACA2
CD8_c13_Tn_TCF7	C6ORF48
CD8_c13_Tn_TCF7	RACK1
CD8_c13_Tn_TCF7	SELL
CD8_c13_Tn_TCF7	C12ORF57
CD8_c13_Tn_TCF7	TPT1
CD8_c13_Tn_TCF7	GLTSCR2
CD8_c13_Tn_TCF7	LEF1
CD8_c13_Tn_TCF7	CCR7
CD8_c13_Tn_TCF7	TRABD2A
CD8_c13_Tn_TCF7	LTB
CD8_c13_Tn_TCF7	ACTN1
CD8_c13_Tn_TCF7	NBEAL1
CD8_c13_Tn_TCF7	AES
CD8_c13_Tn_TCF7	LDLRAP1
CD8_c13_Tn_TCF7	MAL
CD8_c13_Tn_TCF7	BCL11B
CD8_c13_Tn_TCF7	ETS1
CD8_c13_Tn_TCF7	TIPIN
CD8_c13_Tn_TCF7	UBALD2
CD8_c13_Tn_TCF7	TXNIP
CD8_c13_Tn_TCF7	MLXIP
CD8_c13_Tn_TCF7	FOXP1
CD8_c13_Tn_TCF7	ATM
CD8_c13_Tn_TCF7	SORL1
CD8_c13_Tn_TCF7	FAM65B
CD8_c13_Tn_TCF7	NAP1L1
CD8_c13_Tn_TCF7	NOSIP
CD8_c13_Tn_TCF7	CD48
CD8_c13_Tn_TCF7	LDHB
CD8_c13_Tn_TCF7	EEF2
CD8_c13_Tn_TCF7	ARHGAP45
CD8_c13_Tn_TCF7	SATB1
CD8_c13_Tn_TCF7	C19ORF43
CD8_c13_Tn_TCF7	FCMR
CD8_c13_Tn_TCF7	EEF1B2
CD8_c13_Tn_TCF7	KLF2
CD8_c13_Tn_TCF7	C19ORF53
CD8_c13_Tn_TCF7	RASGRP2
CD8_c13_Tn_TCF7	FBL
CD8_c13_Tn_TCF7	PABPC1
CD8_c13_Tn_TCF7	TMEM123
CD8_c13_Tn_TCF7	2021-09-09
CD8_c13_Tn_TCF7	GRK2
CD8_c13_Tn_TCF7	RCAN3
CD8_c13_Tn_TCF7	PABPC4
CD8_c13_Tn_TCF7	MLLT6
CD8_c13_Tn_TCF7	POU2F2

### Sheet: Oliveira2021_CD8
TM	TEM	TAct	TPE	TProl	TTE
S1PR1	GYG1	EGR1	FXYD6	UBE2C	KRT86
GPR183	GPR183	HSPA6	CAV1	PKMYT1	RDH10
CCR7	GZMM	FOS	GNG4	BIRC5	ACP5
ANXA1	MBP	HSPA1B	XCL1	CDCA5	CXCR6
TCF7	ANXA2	GADD45B	CRTAM	MKI67	HMOX1
IL7R	ANXA1	NR4A1	CXCL13	AURKB	LAYN
MBP	IL7R	FOSB	GEM	CCNA2	CLIC3
VIM	S100A10	ATF3	XCL2	HIST1H1B	HAVCR2
ANXA2	TCF7	DNAJB1	FXYD2	KIF15	AC243829.4
FTH1	PIK3R1	DUSP1	HLA-DRA	UHRF1	PRF1
S100A10	MCUB	JUNB	LANCL2	ZWINT	SLC2A8
RPS29	GLUL	CD69	RASSF4	KIFC1	CHST12
LMNA	AUTS2	NR4A2	BAG3	DLGAP5	GALNT2
RPS27	PERP	NFKBIA	HSPA1B	CDT1	ENTPD1
MCUB	CD300A	PPP1R15A	HLA-DQA1	TROAP	LAG3
EMP3	FAM102A	KLF6	HSPB1	TK1	GZMB
GABARAPL1	CMTM7	DNAJA1	FABP5	KIF2C	PDCD1
RPL36A	P2RY8	JUN	MS4A6A	MYBL2	CARD16
NSG1	MATK	SRSF7	SERPINH1	NUF2	CTLA4
KLF3	TNFSF14	SLC2A3	HLA-DPA1	CCNB2	SLA2
MARCKSL1	C1orf21	ZFP36L1	HLA-DRB1	GTSE1	CD27
EEF1G	LGALS3	IER2	HSPA1A	RRM2	RALA
SYPL1	SATB1	HSPA1A	RGS2	DHFR	VCAM1
HMGA1	LINC02446	EIF4A2	DRAIC	RAD51AP1	SYNGR2
GCLM	DKK3	ID1	CD74	SKA3	NKG7
TSPAN2	EPHA4	IFRD1	HSPD1	APOBEC3B	LSP1
RARA	SAMD3	CCNL1	HSPA6	ESCO2	CCL5
BACH2	FRMD4B	RSRP1	HSPE1	SHCBP1	RARRES3
ITGA5	AOAH	SERTAD1	CD82	ASPM	CD7
PERP	S1PR1	DEDD2	TOX	CDC20	CTSW
PCSK1N	HLA-DQA2	KLF10	CD200	ASF1B	MTSS1
TES	GPR171	AL118516.1	HLA-DPB1	CDC45	PTMS
RPS10	ITGA5	KLF2	NR4A2	PCLAF	BATF
KDSR	TRMO	ZFAND2A	VCAM1	SKA1	KIR2DL4
CRIP2	ANTXR2	H2AFX	BEX3	HIST1H3G	AKAP5
C1orf21	AIM2	CLK1	AIF1	CDCA3	CD38
LYAR	IFIT2	RSRC2	DNAJA1	TYMS	RAB27A
S1PR4	TSPAN2	IER3	HSPH1	RAD54L	GZMH
ANTXR2		BTG2	DNAJB1	TOP2A	IGFLR1
PXN		MYLIP	HIPK2	MELK	ATP8B4
GSTM3		MAFF	LHFPL6	CENPW	CD63
P2RY8		CSRNP1	HLA-DMA	MCM10	HOPX
EPHA4		ID2	GK	HIST1H3B	TNFRSF18
OGDH		ZC3H12A	TSHZ2	HIST1H2AH	ADGRG1
CAMK1D		BAG3	LPL	CENPU	PLPP1
TRMT6		SNHG12	C16orf45	CDCA8	MCM5
ANKH		TNF	ZFAND2A	CDK1	CSF1
GPR132		DDIT4	CD80	CENPA	TNFSF10
AUTS2		SGK1	ETV1	ANLN	SNAP47
CD300A		SNHG15	NMB	DIAPH3	LINC01871
TGFBR3		DNAJB4	DEDD2	CDCA2	MYO1E
BNIP3		NR4A3	CMC1	NCAPG	ZBED2
AP1S2		NFKBID	PON2	GINS2	AHI1
BMI1		SCML1	SEMA4A	SGO1	ABI3
PRKCI		RASD1	ENC1	MAD2L1	FASLG
		ATF4	CDKN2C	GGH	TYMP
		AREG	GRAMD1A	CKAP2L	ZBTB38
		RASGEF1B	MYL6B	KIF11	CTSB
		AC020916.1	BCAT1	CLSPN	PLSCR1
		DDIT3	ARMH1	KNL1	NAP1L4
		SNHG8	TIAM1	FOXM1	AFAP1L2
		CITED2	PIKFYVE	ORC6	ITGAE
		TXNIP	MRPL18	TUBB	TNS3
		TOB1	INPP5F	TCF19	DUSP16
		PIM2	LMCD1	CDC6	CASP1
		SOCS3	SESN3	NCAPG2	CARS
		GADD45G	CCDC6	FANCI	DUSP5
		RGS16	KIAA1324	FAM111B	IFIT1
		TIPARP	CHN1	DTL	SLC1A4
		NFKBIZ	ANKRD10	TPX2	GOLIM4
		CCL4	CD70	CENPH	RSAD2
		CD83	PRRG4	MCM2	DNPH1
		PPP1R10	TNFSF4	SMC2	NBL1
		CCL4L2	CORO1B	CKS1B	ACOT9
		SESN2	DNAJB4	CCDC34	ABHD6
		CHMP1B	MAGEH1	STMN1	OAS1
		LEF1	ICAM1	ATAD5	SLC27A2
		CSKMT	GGT1	ECT2	ZBP1
		HEXIM1	NINJ2	CENPE	CD200R1
		HSPA2	BLVRA	UBE2T	OAS3
		MRPL18	FAAH2	HIST1H1D	CMPK2
		RBKS	TOX2	NCAPH	TNFSF4
		CD55	SLK	NRM	POLR1E
		ARRDC2	CCDC141	BRCA2	CADM1
		SC5D	ATF3	ARHGAP11A	HELZ2
		FAM53C	INPP1	KIF23	SYTL2
		ATP2B1-AS1	FAM3C	BUB1	AGPAT2
		IFNG	GADD45G	MASTL	UBE2F
		MYC	APP	CENPM	GIMAP6
		TSC22D2	MAL	CDKN3	ZBTB32
		SERPINH1	SIT1	CENPN	RIN3
		LRIF1	DRAM1	NDC80	PLEKHF1
		ARRDC3	CLECL1	RNASEH2A	CHPF
		ILF3-DT	MDFIC	LIG1	PACSIN2
		INTS6	PMCH	PRC1	ABCB1
		ZNF10	HLA-DMB	HIST1H2AM	SPATS2L
		PRMT9	PHF6	DEPDC1B	USP18
		ATM	AFAP1L2	PHGDH	TMEM9
		SELL	BTN2A2	E2F1	KLRC1
		AC243960.1	CCL4L2	TIMELESS	MPST

### Sheet: Sade-Feldman2018_CD8
CD8_4-Memory/effector	CD8_5-Memory/effector	CD8_5-Early activated cells	CD8_2-Exhaustion/heat shock protein	CD8_3-Exhaustion	CD8_1-Exhaustion/cell-cycle
LMNA	PLAC8	ELL2	GEM	CCL3	SPC25
NR4A3	S1PR1	PFKFB3	LAYN	EPSTI1	CDCA5
GPR183	SORL1	DTHD1	VCAM1	CD38	ESCO2
CDKN1A	SELL	SMAP2	RDH10	FASLG	CDC45
CCR7	TCF7	FKBP5	FAM3C	IFI44L	ZWINT
S1PR1	CCR7	CRYBG1	KIR2DL4	GIMAP6	SHCBP1
KDM6B	IL7R	TMEM39A	TNFRSF18	TRAFD1	DLGAP5
ELL2	MGAT4A	NR4A3	MTSS1	LGALS9	RAD51
TIPARP	RIPOR2	PER1	CADM1	CXCR6	KIF18B
SC5D	LTB	TSPYL2	ENTPD1	RAB37	RRM2
PLK3	FLT3LG	TTN	ETV1	CCR5	BIRC5
CD55	PXN	CEMIP2	AFAP1L2	ZBP1	TK1
NR4A1	A2M	IL6ST	TNFRSF9	SAMD9L	HJURP
REL	ATM	NAB1	NAB1	SIRPG	UBE2C
PBX4	NOL4L	IQGAP2	PELI1	MX1	CCNB2
TNF	GPR183	SLC7A5	WHRN	HAVCR2	CENPW
IL7R	EPB41	IPCEF1	CTLA4	ACP5	GINS2
RGCC	ADD3	DCTN6	HSPB1	DDX60	RAD51AP1
FOSL2	GRAP2	DUSP4	FKBP4	PDCD1	DTL
SIK1	KLRG1	RANBP2	MYO7A	SH2D3C	SPC24
CSRNP1	GIMAP5	FAM177A1	CXCL13	GPR174	CDCA3
GPR132	TC2N	GABARAPL1	GOLIM4	RPS6KA1	PKMYT1
GLUL	TXNIP	RGPD6	PHLDA1	GBP5	MELK
IQCN	GIMAP2	CTLA4	DNAJA4	GBP1	ANLN
RALGAPA1	TNFAIP8	CREM	TGIF1	PTPN6	CDCA8
PRNP	IL16	ETS1	HAVCR2	S100PBP	PCLAF
PRMT9		PNRC1	APLP2	IFI35	GGH
SORL1		ZFP36L2	ADGRG1	OAS3	AURKB
FAM177A1		RGPD5	BPGM	SNAP47	ASF1B
CHMP1B		ZNF331	SEC14L1	GIMAP4	CDC20
ZC3H12A		CNOT6L	TNIP3	PARP9	NCAPG
TSC22D2		TGIF1	METRNL	IFNG	DHFR
P2RY8		CXCL13	HSPH1	SIT1	KIFC1
NEU1		PDE4D	KLRC2	PYCARD	TYMS
TCF7		RNF19A	PMAIP1	RGS3	CKAP2L
ZNF683			DUSP4	XAF1	CLSPN
MYADM			IGFLR1	OAS2	CENPU
ATP2B1			HSPA1A	GIMAP5	TROAP
CREM			ZFAND2A	ABI3	KIF2C
OAT			NDFIP2	SNX20	WDR34
NFE2L2			PAM	VAMP5	CDK1
DNAJB9			TP53INP1	IRF2	KIF23
SKIL			AHI1	UBASH3A	PLK1
DENND4A			UBE2F	PARP10	TOP2A
SERTAD1			HSPA4	GIMAP7	NUF2
YPEL5			ICOS	GBP4	HMGB3
BCL6			CHORDC1	PVRIG	ASPM
EGR1			TRPS1	CYTH4	MCM2
PDE4B			TBC1D4	DTX3L	ORC6
ANXA1			RALA	RHOC	KNL1
SOD2			CD82	SASH3	CENPH
RNF125			SEMA4A	CCL4L2	FEN1
GADD45B			PON2	IFI6	BRCA1
SELENOK			ACP5	BCAS4	MCM4
RORA			BICDL1	IKZF3	TIMELESS
SELL			BHLHE40	GIMAP2	MKI67
MXD1			NAMPT	ADORA2A	CDKN3
IFRD1			AHSA1	ARPC5L	APOBEC3B
PIK3R1			BANP	GYG1	CCNB1
TUBB4B			RHBDD2	SLFN5	TPX2
HECA			CREM	CHST12	NCAPG2
MPZL3			SLC7A5	APOBEC3D	KIF11
USP36			CACYBP	WARS	TCF19
INSIG1			NUSAP1	UBE2L6	UBE2T
LTB			STIP1	TMEM140	SPAG5
NR4A2			LRMP	CSK	BRCA2
SLC2A3			PDE3B	F2R	CCNA2
PER1			RGS2	CTSS	BUB1B
S100A10			CCDC141	SLAMF7	CHEK1
CRYBG1			SNAP47	CXCR3	BUB1
MGAT4A			DEDD2	CD27	FANCI
CDC42EP3			BTG3	PPP1R18	CENPM
NDEL1			ITPRIP	TOX	RNASEH2A
IDI1			HSPA1B	CTSC	HIRIP3
EIF4A3			GALNT2	SLAMF6	MAD2L1
BIRC3			TNFSF9	STAT1	CCNF
TSPYL2			RANGAP1	FUT8	STMN1
DCTN6			PDCD1	IDH2	SMC2
HSPH1			DDX3Y	PCED1B	CKS1B
CDK17			ARID5B	BST2	PAICS
DDX21			DUSP10	PSMB10	NCAPH
PPP1R15B			ZBTB1	STAT2	ATAD5
ZNF331			SAMSN1	RNASET2	PRC1
BTG2			IRF4	RBCK1	RFC5
AMD1			CD2BP2	SEL1L3	CENPF
SLC7A5			SYNGR2	DGLUCY	CENPN
POLR3E			CDK6	HLA-DRA	CDCA7
JMJD6			MCTP2	GZMA	CHTF18
CHD1			RAB27A	CD63	CENPE
TAF13			HSPD1	DENND2D	WDR76
VPS37B			NFAT5	HLA-DQB1	FBXO5
GTF2B			BATF	PRF1	CDCA7L
PAF1			GZMB	CD84	RFC4
BCAS2			NEU1	TIGIT	POLD1
RGPD6			SYT11	PLSCR1	LRR1
TUBA4A			CXCR6	LAG3	RACGAP1
RASA3			CNIH1	DAXX	SNRNP25
GPCPD1			FCRL3	PHF11	KNTC1
RASGEF1B			CRTAM		NUDT1
DNAJA1					ACOT7
