## SUPPLEMENTAL TABLE5 for "Bhlhe40 Governs T Cell Effector Differentiation with Distinct Requirements in CD4 and CD8 T Cells for Anti-PD-1 and Anti-CTLA-4 Efficacy"

### Sheet: Chu2023_CD4
cluster	gene
CD4_c0_Tcm	ANXA1
CD4_c0_Tcm	LMNA
CD4_c0_Tcm	VIM
CD4_c0_Tcm	KLRB1
CD4_c0_Tcm	IL7R
CD4_c0_Tcm	ZFP36
CD4_c0_Tcm	ZFP36L2
CD4_c0_Tcm	GPR183
CD4_c0_Tcm	CXCR4
CD4_c0_Tcm	RGCC
CD4_c0_Tcm	FTH1
CD4_c0_Tcm	MYADM
CD4_c0_Tcm	FOS
CD4_c0_Tcm	AHNAK
CD4_c0_Tcm	PTGER4
CD4_c0_Tcm	JUND
CD4_c0_Tcm	TNFAIP3
CD4_c0_Tcm	KLF2
CD4_c0_Tcm	GPR171
CD4_c0_Tcm	S100A10
CD4_c0_Tcm	MCL1
CD4_c0_Tcm	LYAR
CD4_c0_Tcm	S100A11
CD4_c0_Tcm	TTC19
CD4_c0_Tcm	CD69
CD4_c0_Tcm	ADGRE5
CD4_c0_Tcm	FKBP11
CD4_c0_Tcm	PIK3R1
CD4_c0_Tcm	CD55
CD4_c0_Tcm	TSC22D3
CD4_c0_Tcm	FAM177A1
CD4_c0_Tcm	AREG
CD4_c0_Tcm	TOB1
CD4_c0_Tcm	ARL4C
CD4_c0_Tcm	ANXA2
CD4_c0_Tcm	FOSB
CD4_c0_Tcm	KLF6
CD4_c0_Tcm	NR4A2
CD4_c0_Tcm	TIMP1
CD4_c0_Tcm	TGFB1
CD4_c0_Tcm	PTGER2
CD4_c0_Tcm	AQP3
CD4_c0_Tcm	CRIP1
CD4_c0_Tcm	TAGLN2
CD4_c0_Tcm	CRYBG1
CD4_c0_Tcm	CDKN1A
CD4_c0_Tcm	EZR
CD4_c0_Tcm	SLC2A3
CD4_c0_Tcm	PLP2
CD4_c0_Tcm	GLIPR1
CD4_c1_Treg	FOXP3
CD4_c1_Treg	IL2RA
CD4_c1_Treg	TNFRSF4
CD4_c1_Treg	TIGIT
CD4_c1_Treg	CARD16
CD4_c1_Treg	TNFRSF18
CD4_c1_Treg	BATF
CD4_c1_Treg	CTLA4
CD4_c1_Treg	RTKN2
CD4_c1_Treg	IL32
CD4_c1_Treg	PMAIP1
CD4_c1_Treg	SAT1
CD4_c1_Treg	CTSC
CD4_c1_Treg	TNFRSF9
CD4_c1_Treg	TBC1D4
CD4_c1_Treg	MAGEH1
CD4_c1_Treg	IKZF2
CD4_c1_Treg	TNFRSF1B
CD4_c1_Treg	LAYN
CD4_c1_Treg	CD74
CD4_c1_Treg	HTATIP2
CD4_c1_Treg	CD27
CD4_c1_Treg	GBP5
CD4_c1_Treg	GK
CD4_c1_Treg	CD7
CD4_c1_Treg	IL2RB
CD4_c1_Treg	STAM
CD4_c1_Treg	LINC00152
CD4_c1_Treg	DNPH1
CD4_c1_Treg	IL1R2
CD4_c1_Treg	DUSP4
CD4_c1_Treg	GBP2
CD4_c1_Treg	HLA-DRB1
CD4_c1_Treg	LAIR2
CD4_c1_Treg	RGS1
CD4_c1_Treg	PIM2
CD4_c1_Treg	MIR4435-1HG
CD4_c1_Treg	GLRX
CD4_c1_Treg	HPGD
CD4_c1_Treg	HLA-A
CD4_c1_Treg	ICA1
CD4_c1_Treg	ICOS
CD4_c1_Treg	UGP2
CD4_c1_Treg	ENTPD1
CD4_c1_Treg	GADD45A
CD4_c1_Treg	UCP2
CD4_c1_Treg	NAMPT
CD4_c1_Treg	IFI6
CD4_c1_Treg	CCR8
CD4_c1_Treg	ARID5B
CD4_c2_Tn	NBEAL1
CD4_c2_Tn	CCR7
CD4_c2_Tn	GLTSCR2
CD4_c2_Tn	TCF7
CD4_c2_Tn	GNB2L1
CD4_c2_Tn	SELL
CD4_c2_Tn	C6orf48
CD4_c2_Tn	TMEM66
CD4_c2_Tn	EEF1B2
CD4_c2_Tn	LEF1
CD4_c2_Tn	TOMM7
CD4_c2_Tn	EEF1G
CD4_c2_Tn	EIF3E
CD4_c2_Tn	GIMAP1
CD4_c2_Tn	NOSIP
CD4_c2_Tn	UBA52
CD4_c2_Tn	FAM65B
CD4_c3_Tfh	CXCL13
CD4_c3_Tfh	NMB
CD4_c3_Tfh	PDCD1
CD4_c3_Tfh	FABP5
CD4_c3_Tfh	ITM2A
CD4_c3_Tfh	LAG3
CD4_c3_Tfh	CD200
CD4_c3_Tfh	TOX2
CD4_c3_Tfh	GNG4
CD4_c3_Tfh	TIGIT
CD4_c3_Tfh	NR3C1
CD4_c3_Tfh	SH2D1A
CD4_c3_Tfh	SMCO4
CD4_c3_Tfh	CHI3L2
CD4_c3_Tfh	TOX
CD4_c3_Tfh	ICA1
CD4_c3_Tfh	CAV1
CD4_c3_Tfh	PTPN13
CD4_c3_Tfh	PTPRCAP
CD4_c3_Tfh	SRGN
CD4_c3_Tfh	DUSP4
CD4_c3_Tfh	PPP1CC
CD4_c3_Tfh	PDE7B
CD4_c3_Tfh	CORO1B
CD4_c3_Tfh	AHI1
CD4_c3_Tfh	H2AFZ
CD4_c3_Tfh	TNFRSF4
CD4_c3_Tfh	C9orf16
CD4_c3_Tfh	LAT
CD4_c3_Tfh	BTLA
CD4_c3_Tfh	CPM
CD4_c3_Tfh	GK
CD4_c3_Tfh	GAPDH
CD4_c3_Tfh	TNFRSF18
CD4_c3_Tfh	NME1-NME2
CD4_c3_Tfh	GPX1
CD4_c3_Tfh	CXCR5
CD4_c3_Tfh	PGAM1
CD4_c3_Tfh	PKM
CD4_c3_Tfh	RNF19A
CD4_c3_Tfh	ZBED2
CD4_c3_Tfh	PASK
CD4_c3_Tfh	THADA
CD4_c3_Tfh	LIMS1
CD4_c3_Tfh	IL6ST
CD4_c3_Tfh	RAB27A
CD4_c3_Tfh	FKBP5
CD4_c3_Tfh	MAF
CD4_c3_Tfh	ATP5G3
CD4_c3_Tfh	PFN1
CD4_c4_Tstr	HSPA6
CD4_c4_Tstr	HSPA1A
CD4_c4_Tstr	HSPA1B
CD4_c4_Tstr	DNAJB1
CD4_c4_Tstr	HSPH1
CD4_c4_Tstr	HSP90AA1
CD4_c4_Tstr	HSPE1
CD4_c4_Tstr	HSPB1
CD4_c4_Tstr	BAG3
CD4_c4_Tstr	HSPD1
CD4_c4_Tstr	DNAJA1
CD4_c4_Tstr	HSP90AB1
CD4_c4_Tstr	JUN
CD4_c4_Tstr	NR4A1
CD4_c4_Tstr	FKBP4
CD4_c4_Tstr	HSPA8
CD4_c4_Tstr	ZFAND2A
CD4_c4_Tstr	SERPINH1
CD4_c4_Tstr	FOSB
CD4_c4_Tstr	FOS
CD4_c4_Tstr	PPP1R15A
CD4_c4_Tstr	CACYBP
CD4_c4_Tstr	DUSP1
CD4_c4_Tstr	EGR1
CD4_c4_Tstr	GADD45B
CD4_c4_Tstr	UBB
CD4_c4_Tstr	UBC
CD4_c4_Tstr	DNAJB4
CD4_c4_Tstr	RGS2
CD4_c4_Tstr	CCL4
CD4_c4_Tstr	IFNG
CD4_c4_Tstr	RHOB
CD4_c4_Tstr	MRPL18
CD4_c4_Tstr	DNAJA4
CD4_c4_Tstr	BTG2
CD4_c4_Tstr	CHORDC1
CD4_c4_Tstr	ATF3
CD4_c4_Tstr	AHSA1
CD4_c4_Tstr	TNF
CD4_c4_Tstr	NEU1
CD4_c4_Tstr	IER2
CD4_c4_Tstr	DNAJB6
CD4_c4_Tstr	DUSP2
CD4_c4_Tstr	IER5
CD4_c4_Tstr	CD69
CD4_c4_Tstr	SERTAD1
CD4_c4_Tstr	ANXA1
CD4_c4_Tstr	KLF6
CD4_c4_Tstr	NR4A2
CD4_c4_Tstr	TCP1
CD4_c5_CTL	GZMA
CD4_c5_CTL	CCL5
CD4_c5_CTL	CCL4
CD4_c5_CTL	GZMH
CD4_c5_CTL	NKG7
CD4_c5_CTL	HOPX
CD4_c5_CTL	GZMB
CD4_c5_CTL	LGALS1
CD4_c5_CTL	ALOX5AP
CD4_c5_CTL	GZMK
CD4_c5_CTL	CXCR6
CD4_c5_CTL	CST7
CD4_c5_CTL	HLA-DRB1
CD4_c5_CTL	HLA-DRB5
CD4_c5_CTL	GLUL
CD4_c5_CTL	RBPJ
CD4_c5_CTL	HLA-DPA1
CD4_c5_CTL	XCL1
CD4_c5_CTL	ATP5F1E
CD4_c5_CTL	HLA-DPB1
CD4_c5_CTL	GNLY
CD4_c5_CTL	APOBEC3G
CD4_c5_CTL	CD99
CD4_c5_CTL	S100A4
CD4_c5_CTL	HLA-DRA
CD4_c5_CTL	SH3BGRL3
CD4_c5_CTL	ANXA2
CD4_c5_CTL	CLU
CD4_c5_CTL	S100A6
CD4_c5_CTL	PRF1
CD4_c5_CTL	C12orf75
CD4_c5_CTL	LCP1
CD4_c5_CTL	ITGB2
CD4_c5_CTL	CXCR3
CD4_c5_CTL	ITGB1
CD4_c5_CTL	CYBA
CD4_c5_CTL	AHNAK
CD4_c5_CTL	COTL1
CD4_c5_CTL	CLIC1
CD4_c5_CTL	CD63
CD4_c5_CTL	CD52
CD4_c5_CTL	ID2
CD4_c5_CTL	S100A10
CD4_c5_CTL	CTSW
CD4_c5_CTL	S100A11
CD4_c5_CTL	EMB
CD4_c5_CTL	HMGB2
CD4_c5_CTL	PARP8
CD4_c5_CTL	ATP5MG
CD4_c5_CTL	ANXA1
CD4_c6_Tn_FHIT	FHIT
CD4_c6_Tn_FHIT	ADTRP
CD4_c6_Tn_FHIT	GLTSCR2
CD4_c6_Tn_FHIT	EIF3E
CD4_c6_Tn_FHIT	NOSIP
CD4_c6_Tn_FHIT	SELL
CD4_c6_Tn_FHIT	C6orf48
CD4_c6_Tn_FHIT	DONSON
CD4_c6_Tn_FHIT	TCF7
CD4_c6_Tn_FHIT	LEF1
CD4_c6_Tn_FHIT	CCR7
CD4_c6_Tn_FHIT	AIF1
CD4_c6_Tn_FHIT	GNB2L1
CD4_c6_Tn_FHIT	PLAC8
CD4_c6_Tn_FHIT	EEF1B2
CD4_c6_Tn_FHIT	TRABD2A
CD4_c6_Tn_FHIT	MAL
CD4_c6_Tn_FHIT	TSHZ2
CD4_c6_Tn_FHIT	TXK
CD4_c6_Tn_FHIT	TOMM7
CD4_c6_Tn_FHIT	LDLRAP1
CD4_c6_Tn_FHIT	ACTN1
CD4_c6_Tn_FHIT	VAMP2
CD4_c6_Tn_FHIT	RASGRP2
CD4_c6_Tn_FHIT	LDHB
CD4_c6_Tn_FHIT	C1orf162
CD4_c6_Tn_FHIT	ATM
CD4_c6_Tn_FHIT	FAM65B
CD4_c6_Tn_FHIT	TMIGD2
CD4_c6_Tn_FHIT	AES
CD4_c6_Tn_FHIT	ATP5O
CD4_c6_Tn_FHIT	KLF3
CD4_c6_Tn_FHIT	UQCRB
CD4_c6_Tn_FHIT	KLF2
CD4_c6_Tn_FHIT	UBA52
CD4_c6_Tn_FHIT	MYC
CD4_c6_Tn_FHIT	FOXP1
CD4_c6_Tn_FHIT	ABLIM1
CD4_c6_Tn_FHIT	APBA2
CD4_c6_Tn_FHIT	SH3YL1
CD4_c6_Tn_FHIT	NPM1
CD4_c7_Tn_TCEA3	TCEA3
CD4_c7_Tn_TCEA3	NOSIP
CD4_c7_Tn_TCEA3	TCF7
CD4_c7_Tn_TCEA3	LEF1
CD4_c7_Tn_TCEA3	MAL
CD4_c7_Tn_TCEA3	C1orf162
CD4_c7_Tn_TCEA3	LDLRAP1
CD4_c7_Tn_TCEA3	FLT3LG
CD4_c7_Tn_TCEA3	EIF3E
CD4_c7_Tn_TCEA3	RASGRP2
CD4_c7_Tn_TCEA3	AES
CD4_c7_Tn_TCEA3	SELL
CD4_c7_Tn_TCEA3	AIF1
CD4_c7_Tn_TCEA3	PLAC8
CD4_c7_Tn_TCEA3	DONSON
CD4_c7_Tn_TCEA3	TRABD2A
CD4_c7_Tn_TCEA3	GLTSCR2
CD4_c7_Tn_TCEA3	LDHB
CD4_c7_Tn_TCEA3	ADD3
CD4_c7_Tn_TCEA3	SMDT1
CD4_c7_Tn_TCEA3	C6orf48
CD4_c7_Tn_TCEA3	MYC
CD4_c7_Tn_TCEA3	RIPOR2
CD4_c7_Tn_TCEA3	TRAF3IP3
CD4_c7_Tn_TCEA3	TXK
CD4_c7_Tn_TCEA3	FHIT
CD4_c7_Tn_TCEA3	BIN2
CD4_c7_Tn_TCEA3	CD48
CD4_c7_Tn_TCEA3	GPSM3
CD4_c7_Tn_TCEA3	ALKBH7
CD4_c7_Tn_TCEA3	ATM
CD4_c7_Tn_TCEA3	FBL
CD4_c7_Tn_TCEA3	SH3BP5
CD4_c7_Tn_TCEA3	CDC25B
CD4_c7_Tn_TCEA3	EIF2S3
CD4_c7_Tn_TCEA3	ACTN1
CD4_c7_Tn_TCEA3	PSIP1
CD4_c7_Tn_TCEA3	CCND3
CD4_c7_Tn_TCEA3	BIN1
CD4_c7_Tn_TCEA3	EIF3L
CD4_c7_Tn_TCEA3	UXT
CD4_c7_Tn_TCEA3	VAMP2
CD4_c7_Tn_TCEA3	STMN3
CD4_c7_Tn_TCEA3	CCR7
CD4_c7_Tn_TCEA3	SELENOH
CD4_c7_Tn_TCEA3	SH3YL1
CD4_c7_Tn_TCEA3	SPINT2
CD4_c7_Tn_TCEA3	EEF1B2
CD4_c7_Tn_TCEA3	KLF2
CD4_c7_Tn_TCEA3	NUCB2
CD4_c8_Tf17	GNLY
CD4_c8_Tf17	SLC1A4
CD4_c8_Tf17	CTSH
CD4_c8_Tf17	CXCR6
CD4_c8_Tf17	LGALS3
CD4_c8_Tf17	PLIN2
CD4_c8_Tf17	JAML
CD4_c8_Tf17	KLRB1
CD4_c8_Tf17	IL17F
CD4_c8_Tf17	IL17A
CD4_c8_Tf17	HSP90AA1
CD4_c8_Tf17	BHLHE40
CD4_c8_Tf17	CCL20
CD4_c8_Tf17	HSPA8
CD4_c8_Tf17	ALOX5AP
CD4_c8_Tf17	SPOCK2
CD4_c8_Tf17	S100A4
CD4_c8_Tf17	RBPJ
CD4_c8_Tf17	PKIG
CD4_c8_Tf17	PHLDA1
CD4_c8_Tf17	GAPDH
CD4_c8_Tf17	RORA
CD4_c8_Tf17	CCR6
CD4_c8_Tf17	MSC
CD4_c8_Tf17	FURIN
CD4_c8_Tf17	LPXN
CD4_c8_Tf17	CCL4
CD4_c8_Tf17	PDCD4
CD4_c8_Tf17	CLDND1
CD4_c8_Tf17	FKBP4
CD4_c8_Tf17	LGALS1
CD4_c8_Tf17	AHR
CD4_c8_Tf17	TNFRSF18
CD4_c8_Tf17	TANK
CD4_c8_Tf17	CACYBP
CD4_c8_Tf17	ZEB2
CD4_c8_Tf17	KIAA0319L
CD4_c8_Tf17	CAPG
CD4_c8_Tf17	TIFA
CD4_c8_Tf17	NCDN
CD4_c8_Tf17	SOX4
CD4_c8_Tf17	ANXA5
CD4_c8_Tf17	ADAM19
CD4_c8_Tf17	DNAJA1
CD4_c8_Tf17	H2AFZ
CD4_c8_Tf17	ATP2B4
CD4_c8_Tf17	HSP90AB1
CD4_c8_Tf17	LMO4
CD4_c8_Tf17	GNA15
CD4_c8_Tf17	SQSTM1
CD4_c9_Tn_TCF7_SLC40A1	SLC40A1
CD4_c9_Tn_TCF7_SLC40A1	TCF7
CD4_c9_Tn_TCF7_SLC40A1	NOSIP
CD4_c9_Tn_TCF7_SLC40A1	LEF1
CD4_c9_Tn_TCF7_SLC40A1	MAL
CD4_c9_Tn_TCF7_SLC40A1	SELL
CD4_c9_Tn_TCF7_SLC40A1	C1orf162
CD4_c9_Tn_TCF7_SLC40A1	LDLRAP1
CD4_c9_Tn_TCF7_SLC40A1	FLT3LG
CD4_c9_Tn_TCF7_SLC40A1	KLF2
CD4_c9_Tn_TCF7_SLC40A1	EEF1G
CD4_c9_Tn_TCF7_SLC40A1	TRABD2A
CD4_c9_Tn_TCF7_SLC40A1	SORL1
CD4_c9_Tn_TCF7_SLC40A1	RASGRP2
CD4_c9_Tn_TCF7_SLC40A1	AES
CD4_c9_Tn_TCF7_SLC40A1	ATM
CD4_c9_Tn_TCF7_SLC40A1	INPP4B
CD4_c9_Tn_TCF7_SLC40A1	CD48
CD4_c9_Tn_TCF7_SLC40A1	CCR7
CD4_c9_Tn_TCF7_SLC40A1	LDHB
CD4_c9_Tn_TCF7_SLC40A1	PLAC8
CD4_c9_Tn_TCF7_SLC40A1	TMC8
CD4_c9_Tn_TCF7_SLC40A1	SCML4
CD4_c9_Tn_TCF7_SLC40A1	TMEM66
CD4_c9_Tn_TCF7_SLC40A1	FAM65B
CD4_c9_Tn_TCF7_SLC40A1	ADD3
CD4_c9_Tn_TCF7_SLC40A1	ABLIM1
CD4_c9_Tn_TCF7_SLC40A1	RIPOR2
CD4_c9_Tn_TCF7_SLC40A1	ITGA6
CD4_c9_Tn_TCF7_SLC40A1	GLTSCR2
CD4_c9_Tn_TCF7_SLC40A1	TMEM123
CD4_c9_Tn_TCF7_SLC40A1	ACTN1
CD4_c9_Tn_TCF7_SLC40A1	ARHGAP15
CD4_c9_Tn_TCF7_SLC40A1	CISH
CD4_c9_Tn_TCF7_SLC40A1	EEF1B2
CD4_c9_Tn_TCF7_SLC40A1	ARHGAP45
CD4_c9_Tn_TCF7_SLC40A1	DGKA
CD4_c9_Tn_TCF7_SLC40A1	STMN3
CD4_c9_Tn_TCF7_SLC40A1	RASA3
CD4_c9_Tn_TCF7_SLC40A1	IFITM1
CD4_c9_Tn_TCF7_SLC40A1	SUN2
CD4_c9_Tn_TCF7_SLC40A1	FHIT
CD4_c9_Tn_TCF7_SLC40A1	GIMAP5
CD4_c9_Tn_TCF7_SLC40A1	TXK
CD4_c9_Tn_TCF7_SLC40A1	CCND3
CD4_c9_Tn_TCF7_SLC40A1	S1PR1
CD4_c9_Tn_TCF7_SLC40A1	GPSM3
CD4_c9_Tn_TCF7_SLC40A1	TC2N
CD4_c9_Tn_TCF7_SLC40A1	TRAF3IP3
CD4_c9_Tn_TCF7_SLC40A1	TESPA1
CD4_c10_Tn_LEF1_ANKRD55	ANKRD55
CD4_c10_Tn_LEF1_ANKRD55	LEF1
CD4_c10_Tn_LEF1_ANKRD55	TCF7
CD4_c10_Tn_LEF1_ANKRD55	NOSIP
CD4_c10_Tn_LEF1_ANKRD55	SELL
CD4_c10_Tn_LEF1_ANKRD55	IL6ST
CD4_c10_Tn_LEF1_ANKRD55	LDLRAP1
CD4_c10_Tn_LEF1_ANKRD55	RIPOR2
CD4_c10_Tn_LEF1_ANKRD55	FYB1
CD4_c10_Tn_LEF1_ANKRD55	TRABD2A
CD4_c10_Tn_LEF1_ANKRD55	ATM
CD4_c10_Tn_LEF1_ANKRD55	C1orf162
CD4_c10_Tn_LEF1_ANKRD55	TXNIP
CD4_c10_Tn_LEF1_ANKRD55	MCUB
CD4_c10_Tn_LEF1_ANKRD55	TXK
CD4_c10_Tn_LEF1_ANKRD55	CCR7
CD4_c10_Tn_LEF1_ANKRD55	SCML4
CD4_c10_Tn_LEF1_ANKRD55	ARHGAP45
CD4_c10_Tn_LEF1_ANKRD55	RASGRP2
CD4_c10_Tn_LEF1_ANKRD55	MAL
CD4_c10_Tn_LEF1_ANKRD55	SERINC5
CD4_c10_Tn_LEF1_ANKRD55	INPP4B
CD4_c10_Tn_LEF1_ANKRD55	PLAC8
CD4_c10_Tn_LEF1_ANKRD55	TSHZ2
CD4_c10_Tn_LEF1_ANKRD55	FHIT
CD4_c10_Tn_LEF1_ANKRD55	ACTN1
CD4_c10_Tn_LEF1_ANKRD55	KLF2
CD4_c10_Tn_LEF1_ANKRD55	MAML2
CD4_c10_Tn_LEF1_ANKRD55	FLT3LG
CD4_c10_Tn_LEF1_ANKRD55	TGFBR2
CD4_c10_Tn_LEF1_ANKRD55	GIMAP7
CD4_c10_Tn_LEF1_ANKRD55	LDHB
CD4_c10_Tn_LEF1_ANKRD55	AIF1
CD4_c10_Tn_LEF1_ANKRD55	SELENOH
CD4_c10_Tn_LEF1_ANKRD55	TRAF3IP3
CD4_c10_Tn_LEF1_ANKRD55	ABLIM1
CD4_c10_Tn_LEF1_ANKRD55	ADD3
CD4_c10_Tn_LEF1_ANKRD55	EIF3E
CD4_c10_Tn_LEF1_ANKRD55	MYC
CD4_c10_Tn_LEF1_ANKRD55	ATP5MC2
CD4_c10_Tn_LEF1_ANKRD55	OXNAD1
CD4_c10_Tn_LEF1_ANKRD55	DGKA
CD4_c10_Tn_LEF1_ANKRD55	TMC8
CD4_c10_Tn_LEF1_ANKRD55	CAMK4
CD4_c10_Tn_LEF1_ANKRD55	FCMR
CD4_c10_Tn_LEF1_ANKRD55	TC2N
CD4_c10_Tn_LEF1_ANKRD55	LPAR6
CD4_c10_Tn_LEF1_ANKRD55	AES
CD4_c10_Tn_LEF1_ANKRD55	FOXP1
CD4_c10_Tn_LEF1_ANKRD55	TESPA1
CD4_c11_Tisg	ISG15
CD4_c11_Tisg	IFI6
CD4_c11_Tisg	IFI44L
CD4_c11_Tisg	MX1
CD4_c11_Tisg	IFIT3
CD4_c11_Tisg	IFIT1
CD4_c11_Tisg	RSAD2
CD4_c11_Tisg	STAT1
CD4_c11_Tisg	MX2
CD4_c11_Tisg	OAS1
CD4_c11_Tisg	LY6E
CD4_c11_Tisg	XAF1
CD4_c11_Tisg	SAMD9L
CD4_c11_Tisg	OAS3
CD4_c11_Tisg	EIF2AK2
CD4_c11_Tisg	IFI44
CD4_c11_Tisg	HERC5
CD4_c11_Tisg	EPSTI1
CD4_c11_Tisg	ISG20
CD4_c11_Tisg	IRF7
CD4_c11_Tisg	OASL
CD4_c11_Tisg	IFIT2
CD4_c11_Tisg	GBP1
CD4_c11_Tisg	IFI27
CD4_c11_Tisg	PARP9
CD4_c11_Tisg	SAMD9
CD4_c11_Tisg	CMPK2
CD4_c11_Tisg	IFITM1
CD4_c11_Tisg	RNF213
CD4_c11_Tisg	UBE2L6
CD4_c11_Tisg	TRIM22
CD4_c11_Tisg	OAS2
CD4_c11_Tisg	PLSCR1
CD4_c11_Tisg	TNFSF10
CD4_c11_Tisg	IFI16
CD4_c11_Tisg	PARP14
CD4_c11_Tisg	SP110
CD4_c11_Tisg	IFI35
CD4_c11_Tisg	BST2
CD4_c11_Tisg	USP18
CD4_c11_Tisg	LGALS9
CD4_c11_Tisg	SP100
CD4_c11_Tisg	DDX60L
CD4_c11_Tisg	SLFN5
CD4_c11_Tisg	PPM1K
CD4_c11_Tisg	LAP3
CD4_c11_Tisg	C19orf66
CD4_c11_Tisg	GZMA
CD4_c11_Tisg	DRAP1
CD4_c11_Tisg	GBP4

### Sheet: Oliveira2022_CD4
Cluster 0: CD4 T Effector Memory	Cluster 1: CD4 T Regulatory	Cluster 2: CD4 T Activated Effectors	Cluster 3: CD4 T Follicular Helper / T Progenitor Exhausted	Cluster 4: CD4 T Naive / T Central Memory	Cluster 5: CD4 T Apoptotic	Cluster 6: CD4 T Terminally Exhausted	Cluster 7: CD4 NR4A1+ T Regulatory	Cluster 8: CD4 T Prolipherating	Cluster 9: CD4 Innate like-T
RSAD2	FOXP3	HSPA6	CXCL13	ANXA1	MALAT1	ADGRG1	GEM	PKMYT1	TRDV2
CCL5	CARD16	HSPA1B	GNG4	LEF1	CD55	CADM1	GADD45A	UBE2C	TRGV9
S1PR1	LAYN	EGR1	NMB	GIMAP7	RSRP1	RDH10	ID3	CDCA5	KLRC1
VIM	ACP5	ATF3	CD200	CCR7	FOS	HMOX1	NR4A1	TK1	KLRD1
IFIT2	LINC01943	DNAJB1	IGFBP4	TCF7	GADD45B	GNLY	PMAIP1	MKI67	TRDC
GYG1	MIR4435-2HG	FOSB	BTLA	GIMAP4	NEAT1	HAVCR2	IL2RA	UHRF1	FEZ1
ANXA1	HTATIP2	HSPA1A	CCDC50	FLT3LG	FOSB	PRF1	DUSP10	BIRC5	CD300A
PERP	CASP1	KLF10	KIAA1324	SELL	TXNIP	SLC27A2	PIM3	TYMS	MATK
IFIT3	CTSC	RASGEF1B	PGM2L1	S1PR1	IER2	NKG7	CTLA4	CDT1	XCL2
CXCR3	TIGIT	FOS	GRAMD1A	MBP	SLC2A3	CCL4	HSPB1	MYBL2	CTSW
TGFB1	IL32	CD69	NCOA7	IFIT3	JUNB	GZMA	RGS1	ASPM	GZMB
GLIPR1	TBC1D4	GADD45B	FABP5	FAM129A	BTG2	SLC1A4	DEDD2	HIST1H1B	IFNG
ANXA2	CHST7	BAG3	FKBP5	CYBA	MT-ND4	GZMK	LAYN	CDC45	NKG7
S100A11	DNPH1	NR4A1	TNFSF8	DUSP1	MT-ND2	LAG3	ATP1B1	ZWINT	FASLG
ALOX5AP	MAGEH1	DUSP1	SESN3	SERPINB9	NR4A1	NCDN	PHLDA1	DHFR	CCL5
LYSMD2	TNFRSF9	ZFAND2A	SH2D1A	NAMPT	FUS	CST7	TSC22D3	KIFC1	GZMH
FAM102A	BATF	SERTAD1	NPDC1	PRDX2	TSPYL2	CXCR6	NEDD9	ASF1B	ITM2C
KLRB1	S100A4	DEDD2	CNIH1	TXN	MT-ATP8	UBE2E3	ATF3	CKAP2L	BCL2A1
IFIT1	TNFRSF18	NR4A2	TOX	GAPDH	DUSP1	KIAA0319L	ZFAND2A	CENPU	KLRB1
AKIRIN2	CXCR6	SGK1	TSHZ2	REL	NFKBIA	CHST12	ANKRD37	CENPW	GYG1
DDIT4	GBP5	H2AFX	NR3C1	DOK2	MT-ATP6	PDCD1	BTG3	GINS2	GLUL
EIF4A2	STAM	SNHG12	MAGEH1	MRPL18	MT-ND3	SLA2	DOK2	TOP2A	TNFSF14
FKBP4	LGALS3	TNF	GK	HMGB2	ID2	PTMS	CFAP20	CDK1	PLSCR1
GBP2	GLRX	SRSF3	FAAH2	NAA50	NR4A2	CCL5	AKIRIN2	CLSPN	PRF1
FAS	ZBTB38	KLF6	GEM	CD58	MT-ND4L	RHBDF2	DNAJA1	GGH	TGFB1
TYMP	ATP1B1	PPP1R15A	ITM2A	SH2D2A	NFKBIZ	CD27	CKS2	MCM2	APOBEC3G
IL32	ACOT9	MYLIP	RIC8A	CHORDC1	SELL	IGFLR1	STAM	MAD2L1	IFI44
CORO1B	CD7	PNP	ELMO1	BTG3	CCNL1	CTSW	ZC3H12A	TCF19	ZEB2
SNHG15	CTLA4	AC020916,1	PDCD1	SLC7A5	MT-ND5	GGA2	GNA15	STMN1	GNLY
RGS1	TSPAN5	DNAJA1	CMSS1	HERPUD1	HSPA1B	APOBEC3G	RUNX3	ORC6	MT2A
PMAIP1	TIMP1	KLF2	GYPC	TIGIT	MT-ND1	APOBEC3C	DNAJB1	TPX2	SLC7A5
HSP90AB1	CD27	RGS2	IL32	LCP1	EVL	GDE1	DUSP4	WDR34	TUBA4A
REL	LTB	JUN	ZFP36	DNPH1	JUN	KIAA1324	NFKBIZ	TUBB	GZMM
TCP1	DUSP16	DDIT3	TSC22D3	CD82	SNHG12	HIST1H1C	ZNF331	CENPF	GPR65
TANK	OAS1	MRPL18	CLK1	CACYBP	CD69	RARRES3	NAMPT	NCAPH	LITAF
ZC3H12A	TPP1	SRSF7	SNHG15	NINJ1	ZNF331	SPN	AHSA1	SMC2	VIM
NFKBIZ	ETV7	IER2	ZFAND2A	FOS	KLF2	CARHSP1	TNFRSF9	TMEM106C	SLA2
TSC22D3	HLA-DRB1	UBE2S	SNHG12	TYMP	MT-CYB	RAB27A	MRPL18	RNASEH2A	NFKB1
BRD2	FAS	ID2	IL10RA	ANXA5	ZFP36L1	CD59	MOB3A	CKS1B	SPTBN1
HERPUD1	GBP2	ZC3H12A	SRSF7	AHSA1	JUND	CTSB	CTSC	NUDT1	GZMK
NFKBIA	IL2RB	RSRC2	EMP3	DNAJA1	SNX3	PAM	INPP5F	UBE2T	PRKX
SERTAD1	RPS27L	PTGER4	PIM1	ID3	LAP3	CLDND1	HSPH1	CENPM	CST7
GRSF1	CTSA	CLK1	PPP1R15A	ZNF331	MRPL41	IFITM3	REL	MCM7	GCLM
PPP1R2	ANKRD10	NFKBIA	GLIPR1	MT2A	TNIP1	CD63	TRAF3	DTYMK	TTC39C
PELI1	GRSF1	TIPARP	NFKBIA	H2AFX	JPT1	ANXA5	BCL3	FEN1	CHST12
NOP58	LAG3	SNHG8	CD55	CD52	NOP10	IFITM2	KDM2A	CDKN3	EFHD2
SNHG12	CD74	ZFAS1	CLEC2B	RAB11FIP1	RAB7A	CXCL13	CHORDC1	DUT	PIK3R1
CCNL1	LSP1	CSRNP1	KLF6	CXCR3	SEC11A	CD4	GABPB1	HMGN2	LDHA
NAMPT	SEC14L1	SLC1A5	PHLDA1	HSPD1	ARPP19	COTL1	ICOS	NRM	MYC
TRA2B	HLA-DRB5	EIF4A2	ARL4C	PHLDA1	DNPH1	LSP1	NR4A3	CENPN	TCF7
KLF6	SH3BGRL	HSPH1	SYTL3	RGS1	PFN1	CD247	PELI1	PCNA	PPP1R2
RSRP1	CYTOR	ARRDC2	JUN	CYTOR	TGFB1	HDLBP	PER1	ATAD2	CD2
IFRD1	PKM	CDKN1A	ZC3H12A	DUSP2	CREM	MAF	FOXP3	MCM5	RHBDD2
SRSF3	GK	CKS2	ID3	HSPE1	ANXA11	APLP2	DDIT4	SNRNP25	CACYBP
ICOS	TNFRSF4	MPZL3	RUNX3	HSP90AA1	TPI1	CDK2AP2	BATF	HIST1H1E	HSPB1
SRSF7	TNFRSF1B	CCNL1	TNFAIP3	ITGB2	PSMC3	PDE3B	BAG3	LIG1	TNFRSF18
HSP90AA1	SKAP1	SNHG15	UPP1	HSPH1	UBE2I	RALA	RSRC2	MCM3	BATF
ZFAND5	IFI6	HSPA8	ANXA1	APOBEC3G	C9orf16	AHI1	RAB11FIP1	HIST1H1D	ICOS
BTG3	CD58	ANKRD37	DUSP1	TNFRSF1B	PARK7	HSPA8	GBP5	MCM4	TIGIT
HSPE1	CISD2	MIDN	CST7	BATF	SUB1	AMD1	ARID5B	NUSAP1	GK
H2AFX	CORO1B	IFRD1	CTSC	FOSB	RIC8A	DNAJA1	G3BP2	KIF22	TNFRSF4
AHSA1	TYMP	TRA2B	HSPA1A	NR4A2	ANXA5	SNHG15	DUSP1	HADH	CTLA4
CD4	RAB9A	TCP1	VPS37B	ZC3H12A	POLR2L	CHD2	ANKRD10	PHF19
TNFRSF4	CD4	PPP1R10	GPR183	ID2	PSMB1	LTB	NR4A2	HIRIP3
DUSP4	SYNGR2	RHOB	CD69	HCST	ANXA1	BTG2	DDIT3	IDH2
CLK1	CCNL1	ODC1	IER2	LGALS1	PSMA5	ZFP36L1	TNFAIP3	HMGB2
DNPH1	RSRC2	CITED2	FOS	CORO1B	FTH1	CCNL1	WHRN	TUBA1B
ZNF331	PPP1R15A	SBDS	FOSB	GK	PPP1CA	CLK1	FKBP4	HLA-DRA
CHORDC1	NFKBIA	CHORDC1	DNAJB1	TNFRSF4	POMP	TSC22D3	CLK1	HIST1H4C
RSRC2	HSPH1	CD83	CCL5	LSP1	MEA1	KDM6B	HSP90AA1	MT1E
CACYBP	CLK1	EIF4A3	GADD45B	GADD45B	EDF1	IFRD1	TNFRSF18	C12orf75
ID3	DNAJA1	CD55	HSPA1B	ZFAND2A	LGALS1	ZFP36	PPP1R15A	SKA2
CTSC	HIST1H4C	TUBB2A		PMAIP1	ATP5MF	TAGAP	HSPA4	GMNN
PPP1R15A	RSRP1	JUNB		CTLA4	UQCR11	HMGA1	HSPA1A	CENPX
HSPH1	EIF4A2	NR4A3		CCL5	YIPF3	TUBB4B	HSPE1	COMMD4
GADD45B	ZFAS1	RGCC		HSPB1	ANAPC11	FOXP1	KLF6	CDKN2A
MRPL18	MCUB	CDKN2AIP		CD4	ENO1	JMJD1C	IRF1	H2AFY
DNAJA1	GIMAP7	RSRP1		NMB	PDCL3	SNHG8	BACH1	HMGB3
ZFAND2A	CXCR4	HSP90AB1		CD27	RAC1	JUN	PRDM2	HINT2
JUNB	DDIT4	NEU1		LGALS3	NDUFS5	GLIPR1	HBP1	PTTG1
RAB11FIP1	CSRNP1	SLC2A3		GZMK	PKM	PIM1	TANK	ACTB
PIM2	SNHG8	HSP90AA1		DNAJB1	RHOG	ID3	NFE2L2	PAFAH1B3
NR4A2	CLEC2B	BRD2		DUSP4	GHITM	HSPA1A	HSP90AB1	PFN1
CARD16	MARCKSL1	TUBB4B		CTSC	PRDX5	RARA	ZFAND5	DNMT1
HSPB1	ZFP36L2	ATF4		CD74	TMSB4X	ZFAND2A	NINJ1	YEATS4
GK	RGCC	ELL2		CST7	RNF181	NFKBIZ	STIP1	LSM4
BATF	ZNF331	EIF5		HLA-DPB1	ATP5MC3	RGCC	RHBDD2	EZH2
CD27	KLF6	PLK3		CARD16	SEC11C	MBP	HERPUD1	SAE1
NMB	PNP	DDIT4		HLA-DPA1	SEC61B	SERTAD1	STK17B	MAD2L2
TNFRSF18	PLK3	TAGAP		NR4A1	PLP2	SNHG12	UBC	ANAPC15
DUSP1	CITED2	CA5B		IL32	COX8A	CSRNP1	BTG2	RRM1
TIGIT	ID2	AZIN1		S100A4	ISG15	JUNB	SERPINB9	FAM111A
FOS	ZFAND2A	CHMP1B		HSPA1A	C4orf48	SLC2A3	PIM2	SHMT2
HSPA1A	SRSF3	MYADM		TNFRSF18	APH1A	REL	TOB1	TMEM14A
CTLA4	HSPA1A	JMJD6		HSPA1B	TMEM208	ZC3H12A	HSPD1	NABP2
FOSB	GPR183	HSPE1		LAG3	CRIP1	CDKN1A	SNHG15	HLA-DQA1
DNAJB1	GZMK	PER1			VDAC1	PLK3	CSRNP1	SMC4
GEM	SNHG12	AMD1			ZMAT2	IER2	HSPA1B	CARHSP1
LAG3	JUNB	YPEL5			LAG3	CD55	KLF2	RFC2
NR4A1	TUBA4A	CCDC59			COPS9	NR4A2	B4GALT1	BLOC1S1
HSPA1B	SLC2A3	C1orf52			MT2A	PPP1R15A	SELL	TMPO
	IER2	CCNH			MEAF6	NFKBIA	GLIPR1	HMGB1
	MBP	RNF138			NDUFA6	RORA	TGFB1	HLA-DRB1
	CD55	TXNIP			SUMO2	PTGER4	S100A11	HLA-DPA1
	H2AFX	HNRNPH3			NDUFS6	KLF6	CCR7	HLA-DRB5
	KLF2	AHSA1			COX5A	DNAJB1	PDCD5	SMC1A
	SERTAD1	ATG101			SH3BGRL3	CD69	GPR183	MYL6B
	JUN	COPS3			LGALS3	DUSP1	CCL5	C19orf48
	CCL5	BUD31			DBI	ANXA1	ANXA2	HSPB11
	CD69	KANSL2			HSBP1	IL7R	CD55	DNAJC9
	PTGER4	ANXA1			PRELID1	GPR183	VIM	PRDX3
	DUSP1	TNFAIP3			PSMB3	CCR7	MBP	NAA38
	TRAT1	CWC25			SEC61G	SELL	GIMAP7	PSMB9
	DNAJB1	GTF2B			POLR2I	HSPA1B	TRAT1	PSME2
	GADD45B	TAF1D			ISG20	FOSB	GIMAP4	CALM3
	BAG3	GRPEL1			RALA	GADD45B	ANXA1	LSM2
	FOSB	OAT			SUMO1	FOS		ETFB
	NR4A2	ZFP36			PDCD5			PPIH
	NR4A1	SOCS3			CNIH1			ANAPC11
	FOS	RARA			NDUFAB1			GGCT
	ANXA1	NASP			ASNA1			UQCC2
	HSPA1B	BCAS2			MYL12B			PTMS
		GPR183			MRPS6			BCL2L12
		PARP8			YWHAH			FDPS
		DDX3X			PPIA			PRDX2
		RPL22L1			AP2S1			TALDO1
		HBP1			RBX1			CBX5
		EIF4A1			GIMAP4			MCM6
		PRPF38B			ATP6V1F			RANBP1
		NXT1			NUTF2			POLD2
		DYNLL1			ATP5MD			POLR3K
		YTHDC1			GNG5			NUCKS1
		ZNF267			PGAM1			ANP32E
		ZC3HAV1			SUPT4H1			TMEM14C
		TOB1			DYNLRB1			FIBP
		CDC42EP3			PSMB2			SNRPA
		ZNF394			GAPDH			COX8A
		LUC7L			PSMB6			MRPL11
		HSPB1			TAGLN2			H2AFZ
		CLEC2B			IFI6			AKR7A2
		TSC22D3			LY6E			CORO1A
		SNRPA1			FKBP1A			NCAPH2
		TUBA4A			GTF3C6			MT2A
		IDI1			UBE2L6			CCDC50
		ZFP36L2			BRK1			NUCB2
		SERF2			OASL			CD38
		RHOG			CST7			RPA3
		ENO1			CXCR3			SSRP1
		PDCD6			PRDX1			MZT2B
		PPDPF			VIM			ZDHHC12
		RHBDD2			APOBEC3G			ACOT7
		ARF5			TXN			LGALS1
		PSMB6			EIF6			HIST1H1C
		JAK1			S100A10			HLA-DPB1
		COPE			ANXA2			CKLF
		PSME2			CYSTM1			BOLA3
		SCAMP2			S100A11			COTL1
		TAP1			NMB			ZBTB32
		BCAP31						FABP5
		ANXA6						ANP32B
		EID1						PKM
		PSMC5						DEK
		RAB1B						GAPDH
		ILK						YIF1B
		SPCS1						CDC25B
		MYL12A						ANXA5
		EDF1						MRPL37
		DRAP1						BANF1
		COPS9						LMNB2
		UCP2						CKAP2
		PEBP1						MZT2A
		TSPO						CD74
		S100A6						HMGN3
		UQCRC1						RNASEH2B
		PPM1G						TACC3
		SERPINB1						HLA-DMA
		TUBB						ACAT2
		CYTOR						TPI1
		TXN						CDCA4
		TNFRSF1B						PSMB10
		MX1						LIME1
		LRP10						CDK4
		DBI						ENO1
		WDR1						MT1F
		CCNDBP1						RAC2
		CFLAR						DECR1
		ERGIC3						HPRT1
		SPOCK2						SLC25A5
		CYB5R3						PHPT1
		SSNA1						H2AFV
		COTL1						SIVA1
		CALM3						NENF
		ATP5F1C						NUDT21
		BST2						PNKD
		PARK7						DCTN3
		ATP5F1D						LMNB1
		GPI						CD151
		EPSTI1						GSTP1
		NDUFS6						LSM3
		FAS						EIF4EBP1
		RIC8A						WDR54
		MEAF6						DDB2
		CD82						DCTPP1
		RABAC1						AKR1B1
		PDIA6						DPM2
		TBCB						TESC
		PSME1						APOBEC3C
		ATP5MC2						PFKL
		UQCR11						IFI27L2
		MAT2B						COX5A
		GAPDH						NDUFB3
		CAST						PPP1CA
		COX8A						TOX2
		ISG20						PSMC3
		VAMP8						ANXA6
		COX5B						RBBP8
		SRI						ACTG1
		RAB11FIP1						SPATS2L
		PRKAR1A						ZCRB1
		ANAPC11						RNASEH2C
		MRPS6						H1FX
		CD2						EBP
		FKBP8						LSP1
		POLR2E						TPGS2
		ATP5MF						ATP5MC1
		ANXA11						CXCL13
		TALDO1						GUSB
		ATP6V1F						GMFG
		SEC11A						NDUFS8
		MEA1						EXOSC8
		FAM129A						ATP5PF
		CNIH1						VPS29
		PDCD5						PDIA6
		MT2A						SMC3
		STAT5A						AP2S1
		RAC1						PARK7
		UBE2L6						MRPS16
		GRSF1						CFL1
		NDUFB10						GSS
		ISG15						CKS2
		FKBP1A						SCP2
		ANXA7						RUVBL2
		ELOB						AKR1A1
		SEC11C						STOML2
		AP2S1						SUZ12
		DYNLRB1						CAPZB
		NUTF2						SNRPC
		CD247						MCRIP1
		S100A4						CORO1B
		ARPC1B						LCP1
		MDH2						SMS
		SAMD9						MZT1
		BRK1						GSDMD
		CD7						TSTD1
		GIMAP4						TXN2
		TNFRSF4						NDUFB7
		APOBEC3G						RPA1
		IL32						CBX3
		CD58						CEP57
		PPP1CA						CAPG
		C9orf16						HMGN1
		SYNGR2						GPAA1
		SH3BGRL						HLA-DQB1
		LGALS3						GPS1
		SLFN5						PSME1
		CTSB						HSD17B10
		AP2M1						MRPS11
		PRDX2						PSMB3
		RPS27L						PPIA
		SELPLG						LSM5
		LY6E						UQCRQ
		C4orf48						ATP5MC3
		PKM						TMEM256
		DUSP4						MTHFD2
		PRDX5						ZFP36L1
		TWF2						BTG1
		CD4						PPP1R15A
		TRAPPC1						PNRC1
		IFI6						MT-ND3
		CORO1B						DDX5
		PSMB9						EIF4A2
		HLA-DPB1						CSRNP1
		CD74						AC016831,7
		CTSC						MALAT1
		TYMP						JUNB
		LSP1						CCNL1
		CST7						MT-ND2
		HLA-DPA1						PRNP
		HLA-DRB1						ZFP36L2
		BATF						CD69
		CTLA4						KLF6
		NMB						IVNS1ABP
		DNPH1						GABARAPL1
		GK						MARCKSL1
		CD27						NR4A2
		CARD16						SLC2A3
		TNFRSF18						BTG2
		TIGIT						ZFP36
		LAG3						DUSP1
								ANXA1
								IL7R
								FOS
								TSPYL2
								GPR183
								GADD45B
